# Predicting selection-response gradients of heat tolerance in a widespread reef-building coral

**DOI:** 10.1101/2021.10.06.463349

**Authors:** Ponchanok Weeriyanun, Rachael B. Collins, Alex Macadam, Hugo Kiff, Janna L. Randle, Kate M. Quigley

## Abstract

Ocean temperatures continue to rise due to climate change but it is unclear if heat tolerance of marine organisms will keep pace with warming. Understanding how tolerance scales from individuals to species and quantifying adaptive potentials is essential to forecasting responses to warming. We reproductively crossed corals from a globally distributed species (*Acropora tenuis*) on the Great Barrier Reef (Australia) from three thermally distinct reefs to create 85 offspring lineages. Individuals were experimentally exposed to temperatures (27.5, 31, and 35.5 °C) in adult and two critical early life stages (larval and settlement) to assess acquired heat tolerance via outcrossing of offspring phenotypes by comparing five physiological responses (photosynthetic yields, bleaching, necrosis, settlement, and survival). Adaptive potentials and physiological reaction norms were calculated across three stages to integrate heat tolerance at different biological scales. Selective breeding improved larval survival to heat by 1.5 - 2.5x but did not result in substantial enhancement of settlement, although population crosses were significantly different. At heat, adults were less variable compared to larval responses in warmer reefs compared to the cooler reef. Adults and offspring also differed in their mean population responses, likely underpinned by heat stress imposing strong divergent selection on adults. These results have implications for downstream selection during reproduction, evidenced by variability in a conserved heat tolerance response across offspring lineages. These results inform our ability to forecast the impacts of climate change on wild populations of corals and will aid in developing novel conservation tools like the assisted evolution of at-risk species.

**SUMMARY STATEMENT:** Heat stress exerts disruptive selection on adult corals. This likely underpins variability in offspring survival and results in differences in offspring responses to selection.
