## Supplementary material for "Predicting selection-response gradients of heat tolerance in a widespread reef-building coral": Data sets using in the study: Adult_AGF19_Tfinal_response.csv

Tank	Stick	fragrep	Order	Population	Genotype	Tank	Temperature	FragReplic	Timepoint	Time	Survival	YII	Bleaching	Perc.necrosis
1	98		K7.1	Keppels	Keppels7		27.5C	K7.1	22042020	Tfinal	1	0.711	1	0
1	98		K6.1	Keppels	Keppels6		27.5C	K6.1	22042020	Tfinal	1	0.705	2	0
1	98		K6.7	Keppels	Keppels6		27.5C	K6.7	22042020	Tfinal	1	0.71	1	0
1	98		K3.1	Keppels	Keppels3		27.5C	K3.1	22042020	Tfinal	1	0.704	2	0
1	98		EUN.1	Esk	EskUnknown		27.5C	EUN.1	22042020	Tfinal	0	0	0	100
1	98		EUN.7	Esk	EskUnknown		27.5C	EUN.7	22042020	Tfinal	0	0	0	100
1	98		EUN.13	Esk	EskUnknown		27.5C	EUN.13	22042020	Tfinal	0	0	0	100
1	98		E2.1	Esk	Esk2		27.5C	E2.1	22042020	Tfinal	0	0	0	100
1	98		E2.7	Esk	Esk2		27.5C	E2.7	22042020	Tfinal	0	0	0	0
1	98		E2.13	Esk	Esk2		27.5C	E2.13	22042020	Tfinal	0	0	0	0
1	98		E1.1	Esk	Esk1		27.5C	E1.1	22042020	Tfinal	1	0.663	1	65.35020056
1	117		E1.7	Esk	Esk1		27.5C	E1.7	22042020	Tfinal	1	0.639	4	0
1	117		E1.13	Esk	Esk1		27.5C	E1.13	22042020	Tfinal	1	0.613	4	7.146224192
1	117		D9.1	Davies	Davies9		27.5C	D9.1	22042020	Tfinal	1	0.77	4	0
1	117		D9.7	Davies	Davies9		27.5C	D9.7	22042020	Tfinal	1	0.653	4	0
1	117		20.1	Davies	Davies20		27.5C	20.1	22042020	Tfinal	1	0.648	5	0
1	117		20.7	Davies	Davies20		27.5C	20.7	22042020	Tfinal	1	0.691	5	0
1	117		20.13	Davies	Davies20		27.5C	20.13	22042020	Tfinal	1	0.585	6	40.88696593
1	117		13.1	Davies	Davies13		27.5C	13.1	22042020	Tfinal	1	0.682	5	0
1	117		13.7	Davies	Davies13		27.5C	13.7	22042020	Tfinal	1	0.67	5	0
1	117		13.13	Davies	Davies13		27.5C	13.13	22042020	Tfinal	1	0.735	5	0
1	117		14.1	Davies	Davies14		27.5C	14.1	22042020	Tfinal	1	0.671	6	0
1	10		14.7	Davies	Davies14		27.5C	14.7	22042020	Tfinal	1	0.826	6	0
1	10		14.13	Davies	Davies14		27.5C	14.13	22042020	Tfinal	1	0.718	6	0
1	10		18.1	Davies	Davies18		27.5C	18.1	22042020	Tfinal	1	0.82	4	0
1	10		18.7	Davies	Davies18		27.5C	18.7	22042020	Tfinal	1	0.728	4	0
1	10		18.13	Davies	Davies18		27.5C	18.13	22042020	Tfinal	1	0.719	4	0
2	72		K7.2	Keppels	Keppels7		31C	K7.2	22042020	Tfinal	0	0	0	0
2	72		K6.2	Keppels	Keppels6		31C	K6.2	22042020	Tfinal	1	0.598	2	0
2	72		K6.8	Keppels	Keppels6		31C	K6.8	22042020	Tfinal	1	0.599	2	0
2	72		K3.2	Keppels	Keppels3		31C	K3.2	22042020	Tfinal	0	0	0	0
2	72		K3.7	Keppels	Keppels3		31C	K3.7	22042020	Tfinal	0	0	0	0
2	72		EUN.2	Esk	EskUnknown		31C	EUN.2	22042020	Tfinal	0	0	0	0
2	72		EUN.8	Esk	EskUnknown		31C	EUN.8	22042020	Tfinal	0	0	0	100
2	72		E2.2	Esk	Esk2		31C	E2.2	22042020	Tfinal	0	0	0	0
2	72		E2.8	Esk	Esk2		31C	E2.8	22042020	Tfinal	0	0	0	0
2	72		E2.14	Esk	Esk2		31C	E2.14	22042020	Tfinal	0	0	0	0
2	72		E1.2	Esk	Esk1		31C	E1.2	22042020	Tfinal	1	0.602	1	87.71382114
2	100		E1.8	Esk	Esk1		31C	E1.8	22042020	Tfinal	1	0.526	1	0
2	100		E1.14	Esk	Esk1		31C	E1.14	22042020	Tfinal	0	0	0	0
2	100		D9.2	Davies	Davies9		31C	D9.2	22042020	Tfinal	1	0.633	2	0
2	100		D9.8	Davies	Davies9		31C	D9.8	22042020	Tfinal	1	0.631	1	0
2	100		20.2	Davies	Davies20		31C	20.2	22042020	Tfinal	0	0	0	100
2	100		20.8	Davies	Davies20		31C	20.8	22042020	Tfinal	0	0	0	100
2	100		20.14	Davies	Davies20		31C	20.14	22042020	Tfinal	0	0	0	0
2	100		13.2	Davies	Davies13		31C	13.2	22042020	Tfinal	1	0.651	2	0
2	100		13.8	Davies	Davies13		31C	13.8	22042020	Tfinal	1	0.601	2	0
2	100		13.14	Davies	Davies13		31C	13.14	22042020	Tfinal	0	0	0	0
2	100		14.2	Davies	Davies14		31C	14.2	22042020	Tfinal	0	0	0	0
2	33		14.8	Davies	Davies14		31C	14.8	22042020	Tfinal	0	0	0	0
2	33		14.14	Davies	Davies14		31C	14.14	22042020	Tfinal	0	0	0	0
2	33		18.2	Davies	Davies18		31C	18.2	22042020	Tfinal	1	0.763	2	0
2	33		18.8	Davies	Davies18		31C	18.8	22042020	Tfinal	1	0.611	3	0
2	33		18.14	Davies	Davies18		31C	18.14	22042020	Tfinal	1	0.6	2	0
3	25		K7.3	Keppels	Keppels7		27.5C	K7.3	22042020	Tfinal	1	0.699	2	0
3	25		K6.3	Keppels	Keppels6		27.5C	K6.3	22042020	Tfinal	1	0.658	2	0
3	25		K6.9	Keppels	Keppels6		27.5C	K6.9	22042020	Tfinal	1	0.657	2	0
3	25		K3.3	Keppels	Keppels3		27.5C	K3.3	22042020	Tfinal	1	0.595	4	0
3	25		K3.8	Keppels	Keppels3		27.5C	K3.8	22042020	Tfinal	0	0	0	0
3	25		EUN.3	Esk	EskUnknown		27.5C	EUN.3	22042020	Tfinal	0	0	0	100
3	25		EUN.9	Esk	EskUnknown		27.5C	EUN.9	22042020	Tfinal	0	0	0	100
3	25		E2.3	Esk	Esk2		27.5C	E2.3	22042020	Tfinal	0	0	0	0
3	25		E2.9	Esk	Esk2		27.5C	E2.9	22042020	Tfinal	0	0	0	0
3	25		E2.15	Esk	Esk2		27.5C	E2.15	22042020	Tfinal	0	0	0	0
3	25		E1.3	Esk	Esk1		27.5C	E1.3	22042020	Tfinal	1	0.687	4	23.4397273
3	48		E1.9	Esk	Esk1		27.5C	E1.9	22042020	Tfinal	1	0.669	4	0
3	48		E1.15	Esk	Esk1		27.5C	E1.15	22042020	Tfinal	1	0.719	4	0
3	48		D9.3	Davies	Davies9		27.5C	D9.3	22042020	Tfinal	1	0.711	5	0
3	48		D9.9	Davies	Davies9		27.5C	D9.9	22042020	Tfinal	1	0.656	5	0
3	48		20.3	Davies	Davies20		27.5C	20.3	22042020	Tfinal	1	0.669	5	0
3	48		20.9	Davies	Davies20		27.5C	20.9	22042020	Tfinal	1	0.712	5	0
3	48		20.15	Davies	Davies20		27.5C	20.15	22042020	Tfinal	1	0.64	4	0
3	48		13.3	Davies	Davies13		27.5C	13.3	22042020	Tfinal	1	0.814	3	0
3	48		13.9	Davies	Davies13		27.5C	13.9	22042020	Tfinal	1	0.698	4	0
3	48		14.3	Davies	Davies14		27.5C	14.3	22042020	Tfinal	1	0.723	5	0
3	48		14.9	Davies	Davies14		27.5C	14.9	22042020	Tfinal	1	0.736	6	0
3	64		14.15	Davies	Davies14		27.5C	14.15	22042020	Tfinal	1	0.786	6	0
3	64		14.19	Davies	Davies14		27.5C	14.19	22042020	Tfinal	1	0.75	6	0
3	64		18.3	Davies	Davies18		27.5C	18.3	22042020	Tfinal	1	0.725	5	0
3	64		18.9	Davies	Davies18		27.5C	18.9	22042020	Tfinal	1	0.661	5	0
4	53		K7.4	Keppels	Keppels7		31C	K7.4	22042020	Tfinal	0	0	0	100
4	53		K6.4	Keppels	Keppels6		31C	K6.4	22042020	Tfinal	1	0.529	2	0
4	53		K6.10	Keppels	Keppels6		31C	K6.10	22042020	Tfinal	1	0.379	2	0
4	53		K3.4	Keppels	Keppels3		31C	K3.4	22042020	Tfinal	0	0	0	100
4	53		K3.9	Keppels	Keppels3		31C	K3.9	22042020	Tfinal	0	0	0	100
4	53		EUN.4	Esk	EskUnknown		31C	EUN.4	22042020	Tfinal	0	0	0	100
4	53		EUN.10	Esk	EskUnknown		31C	EUN.10	22042020	Tfinal	0	0	0	100
4	53		EUN.14	Esk	EskUnknown		31C	EUN.14	22042020	Tfinal	0	0	0	0
4	53		E2.4	Esk	Esk2		31C	E2.4	22042020	Tfinal	0	0	0	100
4	53		E2.10	Esk	Esk2		31C	E2.10	22042020	Tfinal	0	0	0	100
4	53		E2.16	Esk	Esk2		31C	E2.16	22042020	Tfinal	0	0	0	100
4	65		E1.4	Esk	Esk1		31C	E1.4	22042020	Tfinal	0	0	0	0
4	65		E1.10	Esk	Esk1		31C	E1.10	22042020	Tfinal	0	0	0	0
4	65		E1.16	Esk	Esk1		31C	E1.16	22042020	Tfinal	0	0	0	0
4	65		D9.4	Davies	Davies9		31C	D9.4	22042020	Tfinal	1	0.529	1	0
4	65		D9.10	Davies	Davies9		31C	D9.10	22042020	Tfinal	1	0.661	1	0
4	65		20.4	Davies	Davies20		31C	20.4	22042020	Tfinal	0	0	0	0
4	65		20.1	Davies	Davies20		31C	20.1	22042020	Tfinal	0	0	0	0
4	65		20.16	Davies	Davies20		31C	20.16	22042020	Tfinal	0	0	0	0
4	65		13.4	Davies	Davies13		31C	13.4	22042020	Tfinal	1	0.595	1	0
4	65		13.1	Davies	Davies13		31C	13.1	22042020	Tfinal	0	0	0	0
4	65		14.4	Davies	Davies14		31C	14.4	22042020	Tfinal	0	0	0	0
4	28		14.1	Davies	Davies14		31C	14.1	22042020	Tfinal	0	0	0	0
4	28		14.16	Davies	Davies14		31C	14.16	22042020	Tfinal	0	0	0	0
4	28		14.2	Davies	Davies14		31C	14.2	22042020	Tfinal	0	0	0	0
4	28		18.4	Davies	Davies18		31C	18.4	22042020	Tfinal	0	0	0	100
4	28		18.1	Davies	Davies18		31C	18.1	22042020	Tfinal	0	0	0	0
5	27		K7.5	Keppels	Keppels7		31C	K7.5	22042020	Tfinal	0	0	0	100
5	27		K6.5	Keppels	Keppels6		31C	K6.5	22042020	Tfinal	1	0.657	2	0
5	27		K6.11	Keppels	Keppels6		31C	K6.11	22042020	Tfinal	1	0.578	2	0
5	27		K3.5	Keppels	Keppels3		31C	K3.5	22042020	Tfinal	0	0	0	0
5	27		K3.10	Keppels	Keppels3		31C	K3.10	22042020	Tfinal	0	0	0	0
5	27		EUN.5	Esk	EskUnknown		31C	EUN.5	22042020	Tfinal	0	0	0	100
5	27		EUN.11	Esk	EskUnknown		31C	EUN.11	22042020	Tfinal	0	0	0	100
5	27		E2.5	Esk	Esk2		31C	E2.5	22042020	Tfinal	0	0	0	100
5	27		E2.11	Esk	Esk2		31C	E2.11	22042020	Tfinal	0	0	0	100
5	27		E2.17	Esk	Esk2		31C	E2.17	22042020	Tfinal	0	0	0	0
5	27		E1.5	Esk	Esk1		31C	E1.5	22042020	Tfinal	1	0.531	1	63.33700126
5	75		E1.11	Esk	Esk1		31C	E1.11	22042020	Tfinal	1	0.701	1	0
5	75		E1.17	Esk	Esk1		31C	E1.17	22042020	Tfinal	1	0.681	1	0
5	75		D9.5	Davies	Davies9		31C	D9.5	22042020	Tfinal	1	0.46	1	0
5	75		D9.11	Davies	Davies9		31C	D9.11	22042020	Tfinal	1	0.741	1	0
5	75		20.5	Davies	Davies20		31C	20.5	22042020	Tfinal	0	0	0	100
5	75		20.11	Davies	Davies20		31C	20.11	22042020	Tfinal	0	0	0	100
5	75		20.17	Davies	Davies20		31C	20.17	22042020	Tfinal	0	0	0	0
5	75		13.5	Davies	Davies13		31C	13.5	22042020	Tfinal	1	0.812	1	0
5	75		13.11	Davies	Davies13		31C	13.11	22042020	Tfinal	0	0	0	0
5	75		13.15	Davies	Davies13		31C	13.15	22042020	Tfinal	0	0	0	0
5	75		14.5	Davies	Davies14		31C	14.5	22042020	Tfinal	0	0	0	0
5	111		14.11	Davies	Davies14		31C	14.11	22042020	Tfinal	0	0	0	0
5	111		14.17	Davies	Davies14		31C	14.17	22042020	Tfinal	0	0	0	0
5	111		18.5	Davies	Davies18		31C	18.5	22042020	Tfinal	0	0	0	0
5	111		18.11	Davies	Davies18		31C	18.11	22042020	Tfinal	0	0	0	0
5	111		18.15	Davies	Davies18		31C	18.15	22042020	Tfinal	0	0	0	0
6	55		K7.6	Keppels	Keppels7		27.5C	K7.6	22042020	Tfinal	1	0.762	2	0
6	55		K6.6	Keppels	Keppels6		27.5C	K6.6	22042020	Tfinal	1	0.684	2	0
6	55		K3.6	Keppels	Keppels3		27.5C	K3.6	22042020	Tfinal	1	0.563	2	0
6	55		K3.11	Keppels	Keppels3		27.5C	K3.11	22042020	Tfinal	1	0.626	2	0
6	55		EUN.6	Esk	EskUnknown		27.5C	EUN.6	22042020	Tfinal	0	0	0	100
6	55		EUN.12	Esk	EskUnknown		27.5C	EUN.12	22042020	Tfinal	0	0	0	0
6	55		EUN.15	Esk	EskUnknown		27.5C	EUN.15	22042020	Tfinal	0	0	0	0
6	55		E2.6	Esk	Esk2		27.5C	E2.6	22042020	Tfinal	0	0	0	100
6	55		E2.12	Esk	Esk2		27.5C	E2.12	22042020	Tfinal	0	0	0	100
6	55		E2.18	Esk	Esk2		27.5C	E2.18	22042020	Tfinal	0	0	0	100
6	55		E1.6	Esk	Esk1		27.5C	E1.6	22042020	Tfinal	1	0.789	4	63.02936719
6	84		E1.12	Esk	Esk1		27.5C	E1.12	22042020	Tfinal	1	0.698	5	0
6	84		E1.18	Esk	Esk1		27.5C	E1.18	22042020	Tfinal	1	0.689	5	0
6	84		D9.6	Davies	Davies9		27.5C	D9.6	22042020	Tfinal	1	0.775	5	0
6	84		D9.12	Davies	Davies9		27.5C	D9.12	22042020	Tfinal	1	0.816	4	0
6	84		20.6	Davies	Davies20		27.5C	20.6	22042020	Tfinal	1	0.8	4	0
6	84		20.12	Davies	Davies20		27.5C	20.12	22042020	Tfinal	1	0.755	4	0
6	84		20.18	Davies	Davies20		27.5C	20.18	22042020	Tfinal	1	0.837	3	0
6	84		13.6	Davies	Davies13		27.5C	13.6	22042020	Tfinal	1	0.805	4	0
6	84		13.12	Davies	Davies13		27.5C	13.12	22042020	Tfinal	1	0.837	3	0
6	84		14.6	Davies	Davies14		27.5C	14.6	22042020	Tfinal	1	0.739	4	0
6	84		14.12	Davies	Davies14		27.5C	14.12	22042020	Tfinal	1	0.83	5	0
6	128		14.18	Davies	Davies14		27.5C	14.18	22042020	Tfinal	1	0.836	6	0
6	128		18.6	Davies	Davies18		27.5C	18.6	22042020	Tfinal	1	0.734	5	0
6	128		18.12	Davies	Davies18		27.5C	18.12	22042020	Tfinal	1	0.796	5	0
6	128		18.16	Davies	Davies18		27.5C	18.16	22042020	Tfinal	1	0.809	5	0
