## Supplementary material for "Predicting selection-response gradients of heat tolerance in a widespread reef-building coral": Data sets using in the study: Adult_latitude_change_result.csv

	Traits	Latitude	Population	na.rm	N	Percentage	sd	se	ci
1	Bleaching	-23.062915	Keppels	NA	3	-62.9629666666667	64.1500234949554	37.0370333333333	159.357492573489
2	Bleaching	-18.90194444	Davies	NA	5	-87.41036	11.8881767202965	5.3165542550227	14.7611210378763
3	Bleaching	-18.86055556	Esk	TRUE	3	-28.5714333333333	49.4871741784003	28.5714333333333	122.932955624521
4	Necrosis	-23.062915	Keppels	NA	3	66.6666666666667	57.7350269189626	33.3333333333333	143.421757658315
5	Necrosis	-18.90194444	Davies	NA	5	195.6614	384.059327773457	171.756552858865	476.872640470641
6	Necrosis	-18.86055556	Esk	NA	3	5.08640666666667	17.2460188882662	9.95699364758984	42.8414858979005
7	Survival	-23.062915	Keppels	NA	3	-66.6666666666667	57.7350269189626	33.3333333333333	143.421757658315
8	Survival	-18.90194444	Davies	NA	5	-62.5	41.4578098794425	18.5404962177392	51.4766699716801
9	Survival	-18.86055556	Esk	NA	3	-14.8148	25.6599863039714	14.8148	63.7429396606923
10	YII	-23.062915	Keppels	NA	3	-72.8243	47.0696931312495	27.1757	116.927599787852
11	YII	-18.90194444	Davies	NA	5	-67.84698	34.8110459840264	15.5679730376308	43.2236225381813
12	YII	-18.86055556	Esk	NA	3	-16.8937333333333	29.2608044628533	16.8937333333333	72.6878678423261
