## Supplementary material for "Predicting selection-response gradients of heat tolerance in a widespread reef-building coral": Data sets using in the study: ramp_figure_AGF18.csv

Lifestage	Timestage	Degrees_C	Hours	Days
Adult	initial	27.5	0	1
Adult	ramping	28	24	2
Adult	ramping	28.5	48	3
Adult	ramping	29	72	4
Adult	ramping	29.5	96	5
Adult	ramping	30	120	6
Adult	ramping	30.5	144	7
Adult	ramping	31	168	8
Adult	ramping	31.5	192	9
Adult	ramping	32	216	10
Adult	hold	32	240	11
Adult	hold	32	264	12
Adult	hold	32	288	13
Adult	hold	32	312	14
Larvae	initial	27.5	0	1
Larvae	ramping	28	1	1
Larvae	ramping	28.5	2	1
Larvae	ramping	29	3	1
Larvae	ramping	29.5	4	1
Larvae	ramping	30	5	1
Larvae	ramping	30.5	6	1
Larvae	ramping	31	7	1
Larvae	ramping	31.5	8	1
Larvae	ramping	32	9	1
Larvae	ramping	32.5	10	1
Larvae	ramping	33	11	1
Larvae	ramping	33.5	12	1
Larvae	ramping	34	13	1
Larvae	ramping	34.5	14	1
Larvae	ramping	35	15	1
Larvae	hold	35.5	16	1
Larvae	hold	35.5	24	2
Larvae	hold	35.5	48	3
Larvae	hold	35.5	72	4
Larvae	hold	35.5	96	5
Larvae	hold	35.5	120	6
Larvae	hold	35.5	144	7
Settlers	initial	27.5	0	1
Settlers	hold	36	0	1
Settlers	hold	36	17	1
Settlers	hold	36	24	1
Settlers	hold	36	48	2
