## Supplementary material for "Predicting selection-response gradients of heat tolerance in a widespread reef-building coral": Data sets using in the study: ResponseSelection_final.csv

Cross	Populationcross	Mom	Dad	Temperature	Roff.mean	Parentalphen.mean	h2.y	Parental.des	S.x	R.z
D20xK6	DxK	DaviesMom	KeppelsDad	27.5C	14.44444445	96.15384615	13.27777778	90	-6.153846154	-81.70940171
K7xK6	KxK	KeppelsMom	KeppelsDad	27.5C	18.88888889	92.30769231	31.81481481	90	-2.307692308	-73.41880342
K9xD20	KxD	KeppelsMom	DaviesDad	27.5C	36.66666666	96.15384615	9.666666667	90	-6.153846154	-59.48717949
K9xD16	KxD	KeppelsMom	DaviesDad	27.5C	36.66666667	96.15384615	9.666666666	90	-6.153846154	-59.48717948
D16xD12	DxD	DaviesMom	DaviesDad	27.5C	42.00716846	100.00000000	5.799283154	90	-10	-57.99283154
D16xK9	DxK	DaviesMom	KeppelsDad	27.5C	43.33333334	96.15384615	8.583333333	90	-6.153846154	-52.82051282
D16xD20	DxD	DaviesMom	DaviesDad	27.5C	49.56989247	100.00000000	5.043010753	90	-10	-50.43010753
D20xD12	DxD	DaviesMom	DaviesDad	27.5C	50	100.00000000	5	90	-10	-50
D20xD16	DxD	DaviesMom	DaviesDad	27.5C	51.21863799	100.00000000	4.878136201	90	-10	-48.78136201
K9xD11	KxD	KeppelsMom	DaviesDad	27.5C	48.88888889	96.15384615	7.680555556	90	-6.153846154	-47.26495727
D11xK3	DxK	DaviesMom	KeppelsDad	27.5C	48.88888889	96.15384615	7.680555555	90	-6.153846154	-47.26495726
K9xK6	KxK	KeppelsMom	KeppelsDad	27.5C	46.66666667	92.30769231	19.77777778	90	-2.307692308	-45.64102564
K3xD16	KxD	KeppelsMom	DaviesDad	27.5C	53.33333333	96.15384615	6.958333333	90	-6.153846154	-42.82051282
D16xK3	DxK	DaviesMom	KeppelsDad	27.5C	59.3077957	96.15384615	5.987483199	90	-6.153846154	-36.84605045
K9xK3	KxK	KeppelsMom	KeppelsDad	27.5C	55.55555556	92.30769231	15.92592593	90	-2.307692308	-36.75213675
K6xK3	KxK	KeppelsMom	KeppelsDad	27.5C	56.66666667	92.30769231	15.44444444	90	-2.307692308	-35.64102564
D11xK9	DxK	DaviesMom	KeppelsDad	27.5C	61.11111111	96.15384615	5.694444445	90	-6.153846154	-35.04273504
K3xD11	KxD	KeppelsMom	DaviesDad	27.5C	62.3297491	96.15384615	5.496415771	90	-6.153846154	-33.82409705
E4xD12	ExD	EskMom	DaviesDad	27.5C	34.44444444	67.30769231	-1.448210923	90	22.69230769	-32.86324786
K6xD16	KxD	KeppelsMom	DaviesDad	35.5C	10	35.85365854	-0.477477477	90	54.14634146	-25.85365854
K3xD20	KxD	KeppelsMom	DaviesDad	27.5C	71.73835126	96.15384615	3.967517921	90	-6.153846154	-24.4154949
K8xE2	KxE	KeppelsMom	EskDad	35.5C	6.666666666	30.00000000	-0.388888889	90	60	-23.33333333
D20xK9	DxK	DaviesMom	KeppelsDad	27.5C	74.48028674	96.15384615	3.521953405	90	-6.153846154	-21.67355942
E2xK8	ExK	EskMom	KeppelsDad	27.5C	42.22222222	63.46153846	-0.800322061	90	26.53846154	-21.23931624
K6xD11	KxD	KeppelsMom	DaviesDad	27.5C	74.94623656	96.15384615	3.446236559	90	-6.153846154	-21.20760959
D20xK6	DxK	DaviesMom	KeppelsDad	35.5C	15.55555556	35.85365854	-0.374874875	90	54.14634146	-20.29810298
K3xK6	KxK	KeppelsMom	KeppelsDad	27.5C	72.70833333	92.30769231	8.493055556	90	-2.307692308	-19.59935897
K6xK9	KxK	KeppelsMom	KeppelsDad	27.5C	77.27598567	92.30769231	6.513739544	90	-2.307692308	-15.03170664
D11xK9	DxK	DaviesMom	KeppelsDad	35.5C	22.22222222	35.85365854	-0.251751752	90	54.14634146	-13.63143632
E5xE4	ExE	EskMom	EskDad	35.5C	7.598566309	20.00000000	-0.177163338	90	70	-12.40143369
K9xD11	KxD	KeppelsMom	DaviesDad	35.5C	24.44444445	35.85365854	-0.210710711	90	54.14634146	-11.40921409
E5xD12	ExD	EskMom	DaviesDad	35.5C	15.02912186	25.85365854	-0.16874753	90	64.14634146	-10.82453667
D12xD16	DxD	DaviesMom	DaviesDad	27.5C	89.37948029	100.00000000	1.062051971	90	-10	-10.62051971
E3xE5	ExE	EskMom	EskDad	27.5C	24.44444444	34.61538462	-0.183641975	90	55.38461538	-10.17094017
K3xE3	KxE	KeppelsMom	EskDad	27.5C	53.33333333	63.46153846	-0.381642512	90	26.53846154	-10.12820513
K8xE4	KxE	KeppelsMom	EskDad	35.5C	20	30.00000000	-0.166666667	90	60	-10
K6xD20	KxD	KeppelsMom	DaviesDad	27.5C	87.84946237	96.15384615	1.349462365	90	-6.153846154	-8.304383787
D16xK6	DxK	DaviesMom	KeppelsDad	27.5C	88.88888889	96.15384615	1.180555556	90	-6.153846154	-7.264957267
D20xK3	DxK	DaviesMom	KeppelsDad	27.5C	88.88888889	96.15384615	1.180555556	90	-6.153846154	-7.264957267
D12xE5	DxE	DaviesMom	EskDad	27.5C	60.14336917	67.30769231	-0.315715935	90	22.69230769	-7.164323134
K6xD16	KxD	KeppelsMom	DaviesDad	27.5C	88.99641577	96.15384615	1.163082437	90	-6.153846154	-7.157430381
D11xK6	DxK	DaviesMom	KeppelsDad	27.5C	90	96.15384615	1	90	-6.153846154	-6.153846154
E4xD12	ExD	EskMom	DaviesDad	35.5C	20	25.85365854	-0.091254753	90	64.14634146	-5.853658537
K1xK7	KxK	KeppelsMom	KeppelsDad	27.5C	87.77777778	92.30769231	1.962962962	90	-2.307692308	-4.529914528
K9xD20	KxD	KeppelsMom	DaviesDad	35.5C	31.59722222	35.85365854	-0.07860986	90	54.14634146	-4.256436317
E3xD16	ExD	EskMom	DaviesDad	27.5C	63.33333333	67.30769231	-0.175141243	90	22.69230769	-3.974358978
E3xK9	ExK	EskMom	KeppelsDad	27.5C	59.79166667	63.46153846	-0.138285024	90	26.53846154	-3.669871795
D11xK3	DxK	DaviesMom	KeppelsDad	35.5C	32.22222222	35.85365854	-0.067067067	90	54.14634146	-3.631436313
K1xK6	KxK	KeppelsMom	KeppelsDad	27.5C	88.88888889	92.30769231	1.481481481	90	-2.307692308	-3.418803418
D16xE3	DxE	DaviesMom	EskDad	27.5C	64.05228758	67.30769231	-0.143458513	90	22.69230769	-3.255404724
E4xE5	ExE	EskMom	EskDad	35.5C	17.56272401	20.00000000	-0.034818228	90	70	-2.437275987
E5xD10	ExD	EskMom	DaviesDad	27.5C	64.87455197	67.30769231	-0.107223133	90	22.69230769	-2.433140334
E5xD16	ExD	EskMom	DaviesDad	27.5C	65.55555556	67.30769231	-0.077212806	90	22.69230769	-1.752136751
K9xE3	KxE	KeppelsMom	EskDad	27.5C	62.77777778	63.46153846	-0.025764895	90	26.53846154	-0.683760683
K9xE3	KxE	KeppelsMom	EskDad	35.5C	29.71326165	30.00000000	-0.004778973	90	60	-0.286738352
K4xE1	KxE	KeppelsMom	EskDad	27.5C	63.33333333	63.46153846	-0.004830918	90	26.53846154	-0.128205127
K9xK3	KxK	KeppelsMom	KeppelsDad	35.5C	40	40.00000000	1.99999E-11	90	50	0.00000000
D10xE4	DxE	DaviesMom	EskDad	27.5C	67.77777778	67.30769231	0.020715631	90	22.69230769	0.470085469
D12xD16	DxD	DaviesMom	DaviesDad	35.5C	32.22222222	31.70731707	0.008833101	90	58.29268293	0.51490515
K8xE2	KxE	KeppelsMom	EskDad	27.5C	64.44444444	63.46153846	0.037037037	90	26.53846154	0.982905982
K8xE4	KxE	KeppelsMom	EskDad	27.5C	64.44444444	63.46153846	0.037037037	90	26.53846154	0.982905982
E3xD11	ExD	EskMom	DaviesDad	27.5C	68.82352941	67.30769231	0.066799601	90	22.69230769	1.515837106
E4xE3	ExE	EskMom	EskDad	27.5C	36.37992832	34.61538462	0.031859817	90	55.38461538	1.764543701
D16xE5	DxE	DaviesMom	EskDad	27.5C	69.09722222	67.30769231	0.07886064	90	22.69230769	1.789529916
K6xD20	KxD	KeppelsMom	DaviesDad	35.5C	38.53046595	35.85365854	0.049436533	90	54.14634146	2.676807413
E4xD11	ExD	EskMom	DaviesDad	27.5C	71.11111111	67.30769231	0.167608286	90	22.69230769	3.803418802
K4xE1	KxE	KeppelsMom	EskDad	35.5C	34.01433692	30.00000000	0.066905615	90	60	4.014336917
E5xE3	ExE	EskMom	EskDad	35.5C	24.19354839	20.00000000	0.059907834	90	70	4.193548387
K8xE1	KxE	KeppelsMom	EskDad	35.5C	34.44444445	30.00000000	0.074074074	90	60	4.444444447
E5xD11	ExD	EskMom	DaviesDad	27.5C	72.22222222	67.30769231	0.216572505	90	22.69230769	4.914529912
E5xD12	ExD	EskMom	DaviesDad	27.5C	72.22222222	67.30769231	0.216572505	90	22.69230769	4.914529916
D11xE3	DxE	DaviesMom	EskDad	27.5C	72.43727599	67.30769231	0.22604945	90	22.69230769	5.129583682
K8xE1	KxE	KeppelsMom	EskDad	27.5C	68.88888889	63.46153846	0.204508857	90	26.53846154	5.427350428
E3xD12	ExD	EskMom	DaviesDad	27.5C	73.33333333	67.30769231	0.265536723	90	22.69230769	6.025641026
K9xE4	KxE	KeppelsMom	EskDad	35.5C	37.92114695	30.00000000	0.132019116	90	60	7.921146953
K6xE3	KxE	KeppelsMom	EskDad	35.5C	38.35125448	30.00000000	0.139187575	90	60	8.35125448
E5xD16	ExD	EskMom	DaviesDad	35.5C	34.33691756	25.85365854	0.132248525	90	64.14634146	8.483259025
E1xK1	ExK	EskMom	KeppelsDad	27.5C	72.22222222	63.46153846	0.330112721	90	26.53846154	8.760683762
K6xE4	KxE	KeppelsMom	EskDad	27.5C	73.5483871	63.46153846	0.380084151	90	26.53846154	10.08684864
E4xD10	ExD	EskMom	DaviesDad	27.5C	78.125	67.30769231	0.476694915	90	22.69230769	10.81730769
D10xE3	DxE	DaviesMom	EskDad	27.5C	78.88888889	67.30769231	0.510357815	90	22.69230769	11.58119658
K7xE4	KxE	KeppelsMom	EskDad	27.5C	75.55555556	63.46153846	0.455716586	90	26.53846154	12.0940171
K6xE4	KxE	KeppelsMom	EskDad	35.5C	42.22222222	30.00000000	0.203703704	90	60	12.22222222
K6xK9	KxK	KeppelsMom	KeppelsDad	35.5C	55.08960574	40.00000000	0.301792115	90	50	15.08960574
K3xD11	KxD	KeppelsMom	DaviesDad	35.5C	51.50537634	35.85365854	0.289063257	90	54.14634146	15.65171781
D16xE4	DxE	DaviesMom	EskDad	27.5C	83.47670251	67.30769231	0.712532653	90	22.69230769	16.1690102
E5xD11	ExD	EskMom	DaviesDad	35.5C	42.22222222	25.85365854	0.255175327	90	64.14634146	16.36856369
D12xE3	DxE	DaviesMom	EskDad	27.5C	84.44444445	67.30769231	0.755178908	90	22.69230769	17.13675214
K3xE3	KxE	KeppelsMom	EskDad	35.5C	47.77777778	30.00000000	0.296296296	90	60	17.77777778
D10xE3	DxE	DaviesMom	EskDad	35.5C	44.44444444	25.85365854	0.289818335	90	64.14634146	18.59078591
D11xE5	DxE	DaviesMom	EskDad	35.5C	44.44444444	25.85365854	0.289818335	90	64.14634146	18.59078591
K9xE4	KxE	KeppelsMom	EskDad	27.5C	82.22222222	63.46153846	0.706924316	90	26.53846154	18.76068376
K4xE2	KxE	KeppelsMom	EskDad	27.5C	82.22222222	63.46153846	0.706924316	90	26.53846154	18.76068376
E4xK8	ExK	EskMom	KeppelsDad	27.5C	82.3297491	63.46153846	0.710976053	90	26.53846154	18.86821064
K4xE2	KxE	KeppelsMom	EskDad	35.5C	48.88888889	30.00000000	0.314814815	90	60	18.88888889
D20xK9	DxK	DaviesMom	KeppelsDad	35.5C	54.82078853	35.85365854	0.350293842	90	54.14634146	18.96712999
K1xK7	KxK	KeppelsMom	KeppelsDad	35.5C	59.31899642	40.00000000	0.386379928	90	50	19.31899642
E4xD16	ExD	EskMom	DaviesDad	27.5C	87.22222222	67.30769231	0.877589454	90	22.69230769	19.91452991
D10xE5	DxE	DaviesMom	EskDad	27.5C	87.58169935	67.30769231	0.893430819	90	22.69230769	20.27400704
D11xE4	DxE	DaviesMom	EskDad	27.5C	87.77777778	67.30769231	0.902071563	90	22.69230769	20.47008547
E2xK4	ExK	EskMom	KeppelsDad	27.5C	85.69892473	63.46153846	0.837930497	90	26.53846154	22.23738627
D16xD12	DxD	DaviesMom	DaviesDad	35.5C	54.44444445	31.70731707	0.390051139	90	58.29268293	22.73712737
K6xD11	KxD	KeppelsMom	DaviesDad	35.5C	58.88888889	35.85365854	0.425425425	90	54.14634146	23.03523035
K6xK3	KxK	KeppelsMom	KeppelsDad	35.5C	63.08243728	40.00000000	0.461648746	90	50	23.08243728
E4xK1	ExK	EskMom	KeppelsDad	27.5C	86.73835126	63.46153846	0.877097294	90	26.53846154	23.2768128
K3xE4	KxE	KeppelsMom	EskDad	35.5C	53.33333333	30.00000000	0.388888889	90	60	23.33333333
D12xE4	DxE	DaviesMom	EskDad	27.5C	91.38888889	67.30769231	1.061205273	90	22.69230769	24.08119658
K9xD16	KxD	KeppelsMom	DaviesDad	35.5C	60	35.85365854	0.445945946	90	54.14634146	24.14634146
E3xK6	ExK	EskMom	KeppelsDad	27.5C	87.98611111	63.46153846	0.924114332	90	26.53846154	24.52457265
E3xD10	ExD	EskMom	DaviesDad	27.5C	92.22222222	67.30769231	1.097928437	90	22.69230769	24.91452991
K6xE3	KxE	KeppelsMom	EskDad	27.5C	88.88888889	63.46153846	0.958132045	90	26.53846154	25.42735043
E4xK6	ExK	EskMom	KeppelsDad	27.5C	88.88888889	63.46153846	0.958132045	90	26.53846154	25.42735043
K1xE1	KxE	KeppelsMom	EskDad	27.5C	89.10394265	63.46153846	0.96623552	90	26.53846154	25.64240419
D11xE5	DxE	DaviesMom	EskDad	27.5C	93.54166667	67.30769231	1.156073446	90	22.69230769	26.23397436
K9xK6	KxK	KeppelsMom	KeppelsDad	35.5C	66.66666667	40.00000000	0.533333333	90	50	26.66666667
D12xE5	DxE	DaviesMom	EskDad	35.5C	52.79569892	25.85365854	0.420008995	90	64.14634146	26.94204039
K3xK6	KxK	KeppelsMom	KeppelsDad	35.5C	67.16845878	40.00000000	0.543369176	90	50	27.16845878
D20xD16	DxD	DaviesMom	DaviesDad	35.5C	58.88888889	31.70731707	0.466294747	90	58.29268293	27.18157182
E4xE3	ExE	EskMom	EskDad	35.5C	47.22222222	20.00000000	0.388888889	90	70	27.22222222
D16xK6	DxK	DaviesMom	KeppelsDad	35.5C	63.33333333	35.85365854	0.507507508	90	54.14634146	27.4796748
E5xD10	ExD	EskMom	DaviesDad	35.5C	53.33333333	25.85365854	0.428390368	90	64.14634146	27.4796748
K3xE4	KxE	KeppelsMom	EskDad	27.5C	91.11111111	63.46153846	1.041867955	90	26.53846154	27.64957265
E1xK7	ExK	EskMom	KeppelsDad	27.5C	91.11111111	63.46153846	1.041867955	90	26.53846154	27.64957265
E1xK8	ExK	EskMom	KeppelsDad	27.5C	92.22222222	63.46153846	1.08373591	90	26.53846154	28.76068376
K6xE2	KxE	KeppelsMom	EskDad	27.5C	92.22222222	63.46153846	1.08373591	90	26.53846154	28.76068376
K7xK6	KxK	KeppelsMom	KeppelsDad	35.5C	69.13978495	40.00000000	0.582795699	90	50	29.13978495
K3xD16	KxD	KeppelsMom	DaviesDad	35.5C	65.55555555	35.85365854	0.548548549	90	54.14634146	29.70189702
E5xE4	ExE	EskMom	EskDad	27.5C	64.44444445	34.61538462	0.538580247	90	55.38461538	29.82905983
E4xD16	ExD	EskMom	DaviesDad	35.5C	56.4874552	25.85365854	0.477561089	90	64.14634146	30.63379666
K3xD20	KxD	KeppelsMom	DaviesDad	35.5C	66.66666667	35.85365854	0.569069069	90	54.14634146	30.81300813
E4xK6	ExK	EskMom	KeppelsDad	35.5C	61.11111111	30.00000000	0.518518519	90	60	31.11111111
K1xE1	KxE	KeppelsMom	EskDad	35.5C	61.39784946	30.00000000	0.523297491	90	60	31.39784946
D20xD12	DxD	DaviesMom	DaviesDad	35.5C	63.33333333	31.70731707	0.542538354	90	58.29268293	31.62601626
D16xK9	DxK	DaviesMom	KeppelsDad	35.5C	67.77777778	35.85365854	0.58958959	90	54.14634146	31.92411924
E4xD10	ExD	EskMom	DaviesDad	35.5C	58.02867383	25.85365854	0.501587691	90	64.14634146	32.1750153
D12xE4	DxE	DaviesMom	EskDad	35.5C	59.82078853	25.85365854	0.529525601	90	64.14634146	33.96712999
K6xE2	KxE	KeppelsMom	EskDad	35.5C	64.44444444	30.00000000	0.574074074	90	60	34.44444444
D16xD20	DxD	DaviesMom	DaviesDad	35.5C	70	31.70731707	0.656903766	90	58.29268293	38.29268293
E3xE4	ExE	EskMom	EskDad	27.5C	73.40501792	34.61538462	0.700368379	90	55.38461538	38.7896333
E5xE3	ExE	EskMom	EskDad	27.5C	74.44444444	34.61538462	0.719135802	90	55.38461538	39.82905983
E4xK8	ExK	EskMom	KeppelsDad	35.5C	71.59722222	30.00000000	0.693287037	90	60	41.59722222
E2xK4	ExK	EskMom	KeppelsDad	35.5C	72.22222222	30.00000000	0.703703704	90	60	42.22222222
K1xK6	KxK	KeppelsMom	KeppelsDad	35.5C	82.22222222	40.00000000	0.844444444	90	50	42.22222222
D11xK6	DxK	DaviesMom	KeppelsDad	35.5C	78.88888889	35.85365854	0.794794795	90	54.14634146	43.03523035
D16xK3	DxK	DaviesMom	KeppelsDad	35.5C	78.88888889	35.85365854	0.794794795	90	54.14634146	43.03523035
K7xE4	KxE	KeppelsMom	EskDad	35.5C	73.33333333	30.00000000	0.722222222	90	60	43.33333333
E4xK1	ExK	EskMom	KeppelsDad	35.5C	73.33333334	30.00000000	0.722222222	90	60	43.33333334
D16xE4	DxE	DaviesMom	EskDad	35.5C	70	25.85365854	0.688212928	90	64.14634146	44.14634146
E3xD10	ExD	EskMom	DaviesDad	35.5C	70.32258065	25.85365854	0.693241752	90	64.14634146	44.46892211
E4xE5	ExE	EskMom	EskDad	27.5C	79.21146953	34.61538462	0.805207089	90	55.38461538	44.59608492
E3xK9	ExK	EskMom	KeppelsDad	35.5C	77.77777778	30.00000000	0.796296296	90	60	47.77777778
E3xD12	ExD	EskMom	DaviesDad	35.5C	73.66013072	25.85365854	0.745272	90	64.14634146	47.80647218
D16xE5	DxE	DaviesMom	EskDad	35.5C	73.69175627	25.85365854	0.745765022	90	64.14634146	47.83809773
D20xK3	DxK	DaviesMom	KeppelsDad	35.5C	85.55555556	35.85365854	0.917917918	90	54.14634146	49.70189702
E4xD11	ExD	EskMom	DaviesDad	35.5C	75.55555556	25.85365854	0.774820448	90	64.14634146	49.70189702
D16xE3	DxE	DaviesMom	EskDad	35.5C	76.09318997	25.85365854	0.783201821	90	64.14634146	50.23953143
E1xK1	ExK	EskMom	KeppelsDad	35.5C	82.22222222	30.00000000	0.87037037	90	60	52.22222222
E1xK8	ExK	EskMom	KeppelsDad	35.5C	83.4502924	30.00000000	0.890838207	90	60	53.4502924
D11xE3	DxE	DaviesMom	EskDad	35.5C	80	25.85365854	0.844106464	90	64.14634146	54.14634146
E2xK8	ExK	EskMom	KeppelsDad	35.5C	84.44444444	30.00000000	0.907407407	90	60	54.44444444
D10xE5	DxE	DaviesMom	EskDad	35.5C	81.45833333	25.85365854	0.866840938	90	64.14634146	55.6046748
E1xK7	ExK	EskMom	KeppelsDad	35.5C	86.70250896	30.00000000	0.945041816	90	60	56.70250896
D10xE4	DxE	DaviesMom	EskDad	35.5C	84.44444444	25.85365854	0.91339248	90	64.14634146	58.59078591
E3xE4	ExE	EskMom	EskDad	35.5C	79.48028674	20.00000000	0.849718382	90	70	59.48028674
E3xK6	ExK	EskMom	KeppelsDad	35.5C	91.11111111	30.00000000	1.018518519	90	60	61.11111111
D11xE4	DxE	DaviesMom	EskDad	35.5C	87.77777778	25.85365854	0.965356992	90	64.14634146	61.92411924
D12xE3	DxE	DaviesMom	EskDad	35.5C	87.92114695	25.85365854	0.967592025	90	64.14634146	62.06748841
E3xE5	ExE	EskMom	EskDad	35.5C	83.5483871	20.00000000	0.907834101	90	70	63.5483871
E3xD16	ExD	EskMom	DaviesDad	35.5C	90.13888889	25.85365854	1.002165188	90	64.14634146	64.28523035
E3xD11	ExD	EskMom	DaviesDad	35.5C	91.11111111	25.85365854	1.017321504	90	64.14634146	65.25745257
