## Supplementary material for "Predicting selection-response gradients of heat tolerance in a widespread reef-building coral": Data sets using in the study: sttl_T17_changed.xlsx

### Sheet: Sheet1
Prep Date	Read Date	Read Time	TimePoint	Treatment	Temperature	Family	Cross	CrossPop	Mom	Plate Number	Well Replicate	Settled	SettledPercentage	Metamorphosed but not settled	Not settled	Total count
2019-12-17	2019-12-18	08:00:00	T17	Ambient	27.5C	F1	D12 x D16	DxD	DaviesMom	52	1	8	80	0	2	10
2019-12-17	2019-12-18	08:00:00	T17	Ambient	27.5C	F1	D12 x D16	DxD	DaviesMom	52	2	8	80	0	2	10
2019-12-17	2019-12-18	08:00:00	T17	Ambient	27.5C	F1	D12 x D16	DxD	DaviesMom	52	3	5	55.5556	2	2	9
2019-12-17	2019-12-18	08:40:00	T17	Hot	35.5C	F1	D12 x D16	DxD	DaviesMom	57	1	0	0	0	0	0
2019-12-17	2019-12-18	08:40:00	T17	Hot	35.5C	F1	D12 x D16	DxD	DaviesMom	57	2	0	0	0	0	0
2019-12-17	2019-12-18	08:40:00	T17	Hot	35.5C	F1	D12 x D16	DxD	DaviesMom	57	3	0	0	0	0	0
2019-12-09	2019-12-10	08:45:00	T17	Ambient	27.5C	F10	E3 x D12	ExD	EskMom	9	1	8	88.8889	0	1	9
2019-12-09	2019-12-10	08:45:00	T17	Ambient	27.5C	F10	E3 x D12	ExD	EskMom	9	2	1	10	2	7	10
2019-12-09	2019-12-10	08:45:00	T17	Ambient	27.5C	F10	E3 x D12	ExD	EskMom	9	3	2	28.5714	3	2	7
2019-12-09	2019-12-10	10:00:00	T17	Hot	35.5C	F10	E3 x D12	ExD	EskMom	15	1	6	85.7143	1	0	7
2019-12-09	2019-12-10	10:00:00	T17	Hot	35.5C	F10	E3 x D12	ExD	EskMom	15	2	7	87.5	1	0	8
2019-12-09	2019-12-10	10:00:00	T17	Hot	35.5C	F10	E3 x D12	ExD	EskMom	15	3	2	40	3	0	5
2019-12-09	2019-12-10	08:45:00	T17	Ambient	27.5C	F100	E1 x K1	ExK	EskMom	8	1	5	55.5556	4	0	9
2019-12-09	2019-12-10	08:45:00	T17	Ambient	27.5C	F100	E1 x K1	ExK	EskMom	8	2	4	44.4444	0	5	9
2019-12-09	2019-12-10	08:45:00	T17	Ambient	27.5C	F100	E1 x K1	ExK	EskMom	8	3	4	44.4444	3	2	9
2019-12-09	2019-12-10	10:00:00	T17	Hot	35.5C	F100	E1 x K1	ExK	EskMom	19	1	0	0	0	0	0
2019-12-09	2019-12-10	10:00:00	T17	Hot	35.5C	F100	E1 x K1	ExK	EskMom	19	2	0	0	0	0	0
2019-12-09	2019-12-10	10:00:00	T17	Hot	35.5C	F100	E1 x K1	ExK	EskMom	19	3	0	0	0	0	0
2019-12-11	2019-12-12	08:00:00	T17	Ambient	27.5C	F100	E1 x K1	ExK	EskMom	30	1	6	66.6667	0	3	9
2019-12-11	2019-12-12	08:00:00	T17	Ambient	27.5C	F100	E1 x K1	ExK	EskMom	30	2	3	27.2727	0	8	11
2019-12-11	2019-12-12	08:00:00	T17	Ambient	27.5C	F100	E1 x K1	ExK	EskMom	30	3	2	25	0	6	8
2019-12-11	2019-12-12	09:00:00	T17	Hot	35.5C	F100	E1 x K1	ExK	EskMom	44	1	0	0	0	0	0
2019-12-11	2019-12-12	09:00:00	T17	Hot	35.5C	F100	E1 x K1	ExK	EskMom	44	2	0	0	0	0	0
2019-12-11	2019-12-12	09:00:00	T17	Hot	35.5C	F100	E1 x K1	ExK	EskMom	44	3	0	0	0	0	0
2019-12-09	2019-12-10	08:45:00	T17	Ambient	27.5C	F101	E1 x K7	ExK	EskMom	6	1	6	75	0	2	8
2019-12-09	2019-12-10	08:45:00	T17	Ambient	27.5C	F101	E1 x K7	ExK	EskMom	6	2	4	44.4444	0	5	9
2019-12-09	2019-12-10	08:45:00	T17	Ambient	27.5C	F101	E1 x K7	ExK	EskMom	6	3	4	44.4444	3	2	9
2019-12-09	2019-12-10	10:00:00	T17	Hot	35.5C	F101	E1 x K7	ExK	EskMom	22	1	0	0	0	0	0
2019-12-09	2019-12-10	10:00:00	T17	Hot	35.5C	F101	E1 x K7	ExK	EskMom	22	2	0	0	0	0	0
2019-12-09	2019-12-10	10:00:00	T17	Hot	35.5C	F101	E1 x K7	ExK	EskMom	22	3	0	0	0	0	0
2019-12-11	2019-12-12	08:00:00	T17	Ambient	27.5C	F103	K8 x E2	KxE	KeppelsMom	31	1	8	80	0	2	10
2019-12-11	2019-12-12	08:00:00	T17	Ambient	27.5C	F103	K8 x E2	KxE	KeppelsMom	31	2	8	80	0	2	10
2019-12-11	2019-12-12	08:00:00	T17	Ambient	27.5C	F103	K8 x E2	KxE	KeppelsMom	31	3	0	0	0	10	10
2019-12-11	2019-12-12	09:00:00	T17	Hot	35.5C	F103	K8 x E2	KxE	KeppelsMom	40	1	4	100	0	0	4
2019-12-11	2019-12-12	09:00:00	T17	Hot	35.5C	F103	K8 x E2	KxE	KeppelsMom	40	2	0	0	0	0	0
2019-12-11	2019-12-12	09:00:00	T17	Hot	35.5C	F103	K8 x E2	KxE	KeppelsMom	40	3	0	0	0	0	0
2019-12-17	2019-12-18	08:00:00	T17	Ambient	27.5C	F106	K8 x E1	KxE	KeppelsMom	54	1	7	70	3	0	10
2019-12-17	2019-12-18	08:00:00	T17	Ambient	27.5C	F106	K8 x E1	KxE	KeppelsMom	54	2	9	90	0	1	10
2019-12-17	2019-12-18	08:00:00	T17	Ambient	27.5C	F106	K8 x E1	KxE	KeppelsMom	54	3	8	80	0	2	10
2019-12-17	2019-12-18	08:40:00	T17	Hot	35.5C	F106	K8 x E1	KxE	KeppelsMom	62	1	0	0	0	0	0
2019-12-17	2019-12-18	08:40:00	T17	Hot	35.5C	F106	K8 x E1	KxE	KeppelsMom	62	2	0	0	0	0	0
2019-12-17	2019-12-18	08:40:00	T17	Hot	35.5C	F106	K8 x E1	KxE	KeppelsMom	62	3	0	0	0	0	0
2019-12-19	2019-12-20	08:40:00	T17	Ambient	27.5C	F11	E5 x D10	ExD	EskMom	57	1	8	80	2	0	10
2019-12-19	2019-12-20	08:40:00	T17	Ambient	27.5C	F11	E5 x D10	ExD	EskMom	57	2	7	87.5	1	0	8
2019-12-19	2019-12-20	08:40:00	T17	Ambient	27.5C	F11	E5 x D10	ExD	EskMom	57	3	9	100	0	0	9
2019-12-19	2019-12-20	09:00:00	T17	Hot	35.5C	F11	E5 x D10	ExD	EskMom	66	1	0	0	0	0	0
2019-12-19	2019-12-20	09:00:00	T17	Hot	35.5C	F11	E5 x D10	ExD	EskMom	66	2	0	0	0	0	0
2019-12-19	2019-12-20	09:00:00	T17	Hot	35.5C	F11	E5 x D10	ExD	EskMom	66	3	0	0	0	0	0
2019-12-19	2019-12-20	08:40:00	T17	Ambient	27.5C	F114	K1 x E1	KxE	KeppelsMom	59	1	7	77.7778	0	2	9
2019-12-19	2019-12-20	08:40:00	T17	Ambient	27.5C	F114	K1 x E1	KxE	KeppelsMom	59	2	7	70	0	3	10
2019-12-19	2019-12-20	08:40:00	T17	Ambient	27.5C	F114	K1 x E1	KxE	KeppelsMom	59	3	3	27.2727	0	8	11
2019-12-19	2019-12-20	09:00:00	T17	Hot	35.5C	F114	K1 x E4	KxE	KeppelsMom	62	1	0	0	5	0	5
2019-12-19	2019-12-20	09:00:00	T17	Hot	35.5C	F114	K1 x E4	KxE	KeppelsMom	62	2	0	0	7	0	7
2019-12-19	2019-12-20	09:00:00	T17	Hot	35.5C	F114	K1 x E4	KxE	KeppelsMom	62	3	0	0	2	0	2
2019-12-11	2019-12-12	08:00:00	T17	Ambient	27.5C	F116	K7 x E4	KxE	KeppelsMom	31	1	0	0	0	10	10
2019-12-11	2019-12-12	08:00:00	T17	Ambient	27.5C	F116	K7 x E4	KxE	KeppelsMom	31	2	5	71.4286	0	2	7
2019-12-11	2019-12-12	08:00:00	T17	Ambient	27.5C	F116	K7 x E4	KxE	KeppelsMom	31	3	7	87.5	0	1	8
2019-12-11	2019-12-12	09:00:00	T17	Hot	35.5C	F116	K7 x E4	KxE	KeppelsMom	42	1	0	0	0	0	0
2019-12-11	2019-12-12	09:00:00	T17	Hot	35.5C	F116	K7 x E4	KxE	KeppelsMom	42	2	0	0	0	0	0
2019-12-11	2019-12-12	09:00:00	T17	Hot	35.5C	F116	K7 x E4	KxE	KeppelsMom	42	3	0	0	1	0	1
2019-12-19	2019-12-20	08:40:00	T17	Ambient	27.5C	F12	E4 x D10	ExD	EskMom	57	1	8	100	0	0	8
2019-12-19	2019-12-20	08:40:00	T17	Ambient	27.5C	F12	E4 x D10	ExD	EskMom	57	2	6	60	2	2	10
2019-12-19	2019-12-20	08:40:00	T17	Ambient	27.5C	F12	E4 x D10	ExD	EskMom	57	3	9	100	0	0	9
2019-12-19	2019-12-20	09:00:00	T17	Hot	35.5C	F12	E4 x D10	ExD	EskMom	66	1	0	0	0	0	0
2019-12-19	2019-12-20	09:00:00	T17	Hot	35.5C	F12	E4 x D10	ExD	EskMom	66	2	1	100	0	0	1
2019-12-19	2019-12-20	09:00:00	T17	Hot	35.5C	F12	E4 x D10	ExD	EskMom	66	3	0	0	0	0	0
2019-12-17	2019-12-18	08:00:00	T17	Ambient	27.5C	F122	K4 x E1	KxE	KeppelsMom	47	1	9	90	0	1	10
2019-12-17	2019-12-18	08:00:00	T17	Ambient	27.5C	F122	K4 x E1	KxE	KeppelsMom	47	2	8	88.8889	0	1	9
2019-12-17	2019-12-18	08:00:00	T17	Ambient	27.5C	F122	K4 x E1	KxE	KeppelsMom	47	3	9	90	0	1	10
2019-12-17	2019-12-18	08:40:00	T17	Hot	35.5C	F122	K4 x E1	KxE	KeppelsMom	61	1	0	0	0	0	0
2019-12-17	2019-12-18	08:40:00	T17	Hot	35.5C	F122	K4 x E1	KxE	KeppelsMom	61	2	0	0	0	0	0
2019-12-17	2019-12-18	08:40:00	T17	Hot	35.5C	F122	K4 x E1	KxE	KeppelsMom	61	3	0	0	0	0	0
2019-12-11	2019-12-12	08:00:00	T17	Ambient	27.5C	F13	E3 x D10	ExD	EskMom	32	1	7	70	3	0	10
2019-12-11	2019-12-12	08:00:00	T17	Ambient	27.5C	F13	E3 x D10	ExD	EskMom	32	2	1	14.2857	1	5	7
2019-12-11	2019-12-12	08:00:00	T17	Ambient	27.5C	F13	E3 x D10	ExD	EskMom	32	3	3	30	0	7	10
2019-12-11	2019-12-12	09:00:00	T17	Hot	35.5C	F13	E3 x D10	ExD	EskMom	39	1	0	0	0	1	1
2019-12-11	2019-12-12	09:00:00	T17	Hot	35.5C	F13	E3 x D10	ExD	EskMom	39	2	0	0	0	0	0
2019-12-11	2019-12-12	09:00:00	T17	Hot	35.5C	F13	E3 x D10	ExD	EskMom	39	3	0	0	0	1	1
2019-12-19	2019-12-20	08:40:00	T17	Ambient	27.5C	F14	E5 x D11	ExD	EskMom	60	1	4	57.1429	0	3	7
2019-12-19	2019-12-20	08:40:00	T17	Ambient	27.5C	F14	E5 x D11	ExD	EskMom	60	2	0	0	0	9	9
2019-12-19	2019-12-20	08:40:00	T17	Ambient	27.5C	F14	E5 x D11	ExD	EskMom	60	3	8	80	1	1	10
2019-12-19	2019-12-20	09:00:00	T17	Hot	35.5C	F14	E5 x D11	ExD	EskMom	63	1	1	100	0	0	1
2019-12-19	2019-12-20	09:00:00	T17	Hot	35.5C	F14	E5 x D11	ExD	EskMom	63	2	0	0	2	0	2
2019-12-19	2019-12-20	09:00:00	T17	Hot	35.5C	F14	E5 x D11	ExD	EskMom	63	3	0	0	0	0	0
2019-12-09	2019-12-10	08:45:00	T17	Ambient	27.5C	F15	E4 x D11	ExD	EskMom	4	1	2	22.2222	0	7	9
2019-12-09	2019-12-10	08:45:00	T17	Ambient	27.5C	F15	E4 x D11	ExD	EskMom	4	2	4	44.4444	0	5	9
2019-12-09	2019-12-10	08:45:00	T17	Ambient	27.5C	F15	E4 x D11	ExD	EskMom	4	3	5	50	2	3	10
2019-12-09	2019-12-10	10:00:00	T17	Hot	35.5C	F15	E4 x D11	ExD	EskMom	24	1	0	0	0	0	0
2019-12-09	2019-12-10	10:00:00	T17	Hot	35.5C	F15	E4 x D11	ExD	EskMom	24	2	0	0	1	0	1
2019-12-09	2019-12-10	10:00:00	T17	Hot	35.5C	F15	E4 x D11	ExD	EskMom	24	3	0	0	1	0	1
2019-12-09	2019-12-10	08:45:00	T17	Ambient	27.5C	F16	E3 x D11	ExD	EskMom	10	1	0	0	0	10	10
2019-12-09	2019-12-10	08:45:00	T17	Ambient	27.5C	F16	E3 x D11	ExD	EskMom	10	2	2	20	2	6	10
2019-12-09	2019-12-10	08:45:00	T17	Ambient	27.5C	F16	E3 x D11	ExD	EskMom	10	3	5	55.5556	2	2	9
2019-12-09	2019-12-10	10:00:00	T17	Hot	35.5C	F16	E3 x D11	ExD	EskMom	21	1	0	0	0	0	0
2019-12-09	2019-12-10	10:00:00	T17	Hot	35.5C	F16	E3 x D11	ExD	EskMom	21	2	0	0	0	0	0
2019-12-09	2019-12-10	10:00:00	T17	Hot	35.5C	F16	E3 x D11	ExD	EskMom	21	3	0	0	0	0	0
2019-12-11	2019-12-12	08:00:00	T17	Ambient	27.5C	F17	D16 x E5	DxE	DaviesMom	30	1	3	30	0	7	10
2019-12-11	2019-12-12	08:00:00	T17	Ambient	27.5C	F17	D16 x E5	DxE	DaviesMom	30	2	6	60	0	4	10
2019-12-11	2019-12-12	08:00:00	T17	Ambient	27.5C	F17	D16 x E5	DxE	DaviesMom	30	3	4	44.4444	3	2	9
2019-12-11	2019-12-12	09:00:00	T17	Hot	35.5C	F17	D16 x E5	DxE	DaviesMom	42	1	0	0	0	2	0
2019-12-11	2019-12-12	09:00:00	T17	Hot	35.5C	F17	D16 x E5	DxE	DaviesMom	42	2	0	0	0	0	0
2019-12-11	2019-12-12	09:00:00	T17	Hot	35.5C	F17	D16 x E5	DxE	DaviesMom	42	3	0	0	0	0	0
2019-12-09	2019-12-10	08:45:00	T17	Ambient	27.5C	F19	D10 x E5	DxE	DaviesMom	7	1	6	60	4	0	10
2019-12-09	2019-12-10	08:45:00	T17	Ambient	27.5C	F19	D10 x E5	DxE	DaviesMom	7	2	5	55.5556	4	0	9
2019-12-09	2019-12-10	08:45:00	T17	Ambient	27.5C	F19	D10 x E5	DxE	DaviesMom	7	3	1	12.5	7	0	8
2019-12-09	2019-12-10	10:00:00	T17	Hot	35.5C	F19	D10 x E5	DxE	DaviesMom	14	1	3	37.5	4	1	8
2019-12-09	2019-12-10	10:00:00	T17	Hot	35.5C	F19	D10 x E5	DxE	DaviesMom	14	2	1	33.3333	2	0	3
2019-12-09	2019-12-10	10:00:00	T17	Hot	35.5C	F19	D10 x E5	DxE	DaviesMom	14	3	2	66.6667	1	0	3
2019-12-17	2019-12-18	08:00:00	T17	Ambient	27.5C	F2	D20 x D16	DxD	DaviesMom	46	1	8	88.8889	0	1	9
2019-12-17	2019-12-18	08:00:00	T17	Ambient	27.5C	F2	D20 x D16	DxD	DaviesMom	46	2	6	60	1	3	10
2019-12-17	2019-12-18	08:00:00	T17	Ambient	27.5C	F2	D20 x D16	DxD	DaviesMom	46	3	9	90	1	0	10
2019-12-17	2019-12-18	08:40:00	T17	Hot	35.5C	F2	D20 x D16	DxD	DaviesMom	60	1	0	0	0	0	0
2019-12-17	2019-12-18	08:40:00	T17	Hot	35.5C	F2	D20 x D16	DxD	DaviesMom	60	2	0	0	0	0	0
2019-12-17	2019-12-18	08:40:00	T17	Hot	35.5C	F2	D20 x D16	DxD	DaviesMom	60	3	0	0	0	0	0
2019-12-17	2019-12-18	08:00:00	T17	Ambient	27.5C	F20	D11 x E5	DxE	DaviesMom	50	1	7	70	0	3	10
2019-12-17	2019-12-18	08:00:00	T17	Ambient	27.5C	F20	D11 x E5	DxE	DaviesMom	50	2	4	57.1429	0	3	7
2019-12-17	2019-12-18	08:00:00	T17	Ambient	27.5C	F20	D11 x E5	DxE	DaviesMom	50	3	10	100	0	0	10
2019-12-17	2019-12-18	08:40:00	T17	Hot	35.5C	F20	D11 x E5	DxE	DaviesMom	58	1	0	0	0	0	0
2019-12-17	2019-12-18	08:40:00	T17	Hot	35.5C	F20	D11 x E5	DxE	DaviesMom	58	2	0	0	0	0	0
2019-12-17	2019-12-18	08:40:00	T17	Hot	35.5C	F20	D11 x E5	DxE	DaviesMom	58	3	0	0	0	0	0
2019-12-11	2019-12-12	08:00:00	T17	Ambient	27.5C	F21	E4 x E5	ExE	EskMom	33	1	8	80	1	1	10
2019-12-11	2019-12-12	08:00:00	T17	Ambient	27.5C	F21	E4 x E5	ExE	EskMom	33	2	0	0	0	9	9
2019-12-11	2019-12-12	08:00:00	T17	Ambient	27.5C	F21	E4 x E5	ExE	EskMom	33	3	8	80	0	2	10
2019-12-11	2019-12-12	09:00:00	T17	Hot	35.5C	F21	E4 x E5	ExE	EskMom	38	1	0	0	0	0	0
2019-12-11	2019-12-12	09:00:00	T17	Hot	35.5C	F21	E4 x E5	ExE	EskMom	38	2	0	0	1	0	1
2019-12-11	2019-12-12	09:00:00	T17	Hot	35.5C	F21	E4 x E5	ExE	EskMom	38	3	0	0	0	0	0
2019-12-09	2019-12-10	08:45:00	T17	Ambient	27.5C	F22	E3 x E5	ExE	EskMom	5	1	7	77.7778	0	2	9
2019-12-09	2019-12-10	08:45:00	T17	Ambient	27.5C	F22	E3 x E5	ExE	EskMom	5	2	1	10	0	9	10
2019-12-09	2019-12-10	08:45:00	T17	Ambient	27.5C	F22	E3 x E5	ExE	EskMom	5	3	2	20	0	8	10
2019-12-09	2019-12-10	10:00:00	T17	Hot	35.5C	F22	E3 x E5	ExE	EskMom	22	1	0	0	0	0	0
2019-12-09	2019-12-10	10:00:00	T17	Hot	35.5C	F22	E3 x E5	ExE	EskMom	22	2	0	0	5	0	5
2019-12-09	2019-12-10	10:00:00	T17	Hot	35.5C	F22	E3 x E5	ExE	EskMom	22	3	0	0	3	0	3
2019-12-11	2019-12-12	08:00:00	T17	Ambient	27.5C	F23	D16 x E4	DxE	DaviesMom	35	1	6	60	0	4	10
2019-12-11	2019-12-12	08:00:00	T17	Ambient	27.5C	F23	D16 x E4	DxE	DaviesMom	35	2	3	30	0	7	10
2019-12-11	2019-12-12	08:00:00	T17	Ambient	27.5C	F23	D16 x E4	DxE	DaviesMom	35	3	5	55.5556	0	4	9
2019-12-11	2019-12-12	09:00:00	T17	Hot	35.5C	F23	D16 x E4	DxE	DaviesMom	41	1	0	0	0	0	0
2019-12-11	2019-12-12	09:00:00	T17	Hot	35.5C	F23	D16 x E4	DxE	DaviesMom	41	2	0	0	0	0	0
2019-12-11	2019-12-12	09:00:00	T17	Hot	35.5C	F23	D16 x E4	DxE	DaviesMom	41	3	0	0	0	0	0
2019-12-17	2019-12-18	08:00:00	T17	Ambient	27.5C	F24	D12 x E4	DxE	DaviesMom	48	1	9	90	0	1	10
2019-12-17	2019-12-18	08:00:00	T17	Ambient	27.5C	F24	D12 x E4	DxE	DaviesMom	48	2	7	77.7778	0	2	9
2019-12-17	2019-12-18	08:00:00	T17	Ambient	27.5C	F24	D12 x E4	DxE	DaviesMom	48	3	10	100	0	0	10
2019-12-17	2019-12-18	08:40:00	T17	Hot	35.5C	F24	D12 x E4	DxE	DaviesMom	59	1	0	0	0	0	0
2019-12-17	2019-12-18	08:40:00	T17	Hot	35.5C	F24	D12 x E4	DxE	DaviesMom	59	2	1	50	0	0	2
2019-12-17	2019-12-18	08:40:00	T17	Hot	35.5C	F24	D12 x E4	DxE	DaviesMom	59	3	0	0	0	0	0
2019-12-11	2019-12-12	08:00:00	T17	Ambient	27.5C	F26	E5 x E4	ExE	EskMom	29	1	4	50	0	4	8
2019-12-11	2019-12-12	08:00:00	T17	Ambient	27.5C	F26	E5 x E4	ExE	EskMom	29	2	1	12.5	0	7	8
2019-12-11	2019-12-12	08:00:00	T17	Ambient	27.5C	F26	E5 x E4	ExE	EskMom	29	3	7	77.7778	0	2	9
2019-12-11	2019-12-12	09:00:00	T17	Hot	35.5C	F26	E5 x E4	ExE	EskMom	36	1	0	0	0	0	0
2019-12-11	2019-12-12	09:00:00	T17	Hot	35.5C	F26	E5 x E4	ExE	EskMom	36	2	0	0	0	0	0
2019-12-11	2019-12-12	09:00:00	T17	Hot	35.5C	F26	E5 x E4	ExE	EskMom	36	3	0	0	0	0	0
2019-12-09	2019-12-10	08:45:00	T17	Ambient	27.5C	F27	E3 x E4	ExE	EskMom	6	1	1	11.1111	0	8	9
2019-12-09	2019-12-10	08:45:00	T17	Ambient	27.5C	F27	E3 x E4	ExE	EskMom	6	2	1	10	3	6	10
2019-12-09	2019-12-10	08:45:00	T17	Ambient	27.5C	F27	E3 x E4	ExE	EskMom	6	3	3	75	0	1	4
2019-12-09	2019-12-10	10:00:00	T17	Hot	35.5C	F27	E3 x E4	ExE	EskMom	14	1	0	0	2	0	2
2019-12-09	2019-12-10	10:00:00	T17	Hot	35.5C	F27	E3 x E4	ExE	EskMom	14	2	1	33.3333	2	0	3
2019-12-09	2019-12-10	10:00:00	T17	Hot	35.5C	F27	E3 x E4	ExE	EskMom	14	3	3	60	2	0	5
2019-12-09	2019-12-10	08:45:00	T17	Ambient	27.5C	F28	D16 x E3	DxE	DaviesMom	3	1	9	90	1	0	10
2019-12-09	2019-12-10	08:45:00	T17	Ambient	27.5C	F28	D16 x E3	DxE	DaviesMom	3	2	9	90	1	0	10
2019-12-09	2019-12-10	08:45:00	T17	Ambient	27.5C	F28	D16 x E3	DxE	DaviesMom	3	3	5	55.5556	0	4	9
2019-12-09	2019-12-10	10:00:00	T17	Hot	35.5C	F28	D16 x E3	DxE	DaviesMom	26	1	0	0	0	0	0
2019-12-09	2019-12-10	10:00:00	T17	Hot	35.5C	F28	D16 x E3	DxE	DaviesMom	26	2	0	0	0	0	0
2019-12-09	2019-12-10	10:00:00	T17	Hot	35.5C	F28	D16 x E3	DxE	DaviesMom	26	3	0	0	0	0	0
2019-12-11	2019-12-12	08:00:00	T17	Ambient	27.5C	F28	D16 x E3	DxE	DaviesMom	27	1	5	71.4286	1	1	7
2019-12-11	2019-12-12	08:00:00	T17	Ambient	27.5C	F28	D16 x E3	DxE	DaviesMom	27	2	4	66.6667	1	1	6
2019-12-11	2019-12-12	08:00:00	T17	Ambient	27.5C	F28	D16 x E3	DxE	DaviesMom	27	3	3	30	0	7	10
2019-12-11	2019-12-12	09:00:00	T17	Hot	35.5C	F28	D16 x E3	DxE	DaviesMom	43	1	6	100	0	0	6
2019-12-11	2019-12-12	09:00:00	T17	Hot	35.5C	F28	D16 x E3	DxE	DaviesMom	43	2	2	100	0	0	2
2019-12-11	2019-12-12	09:00:00	T17	Hot	35.5C	F28	D16 x E3	DxE	DaviesMom	43	3	0	0	0	2	2
2019-12-09	2019-12-10	08:45:00	T17	Ambient	27.5C	F29	D12 x E3	DxE	DaviesMom	9	1	5	55.5556	3	1	9
2019-12-09	2019-12-10	08:45:00	T17	Ambient	27.5C	F29	D12 x E3	DxE	DaviesMom	9	2	1	10	2	7	10
2019-12-09	2019-12-10	08:45:00	T17	Ambient	27.5C	F29	D12 x E3	DxE	DaviesMom	9	3	7	87.5	1	0	8
2019-12-09	2019-12-10	10:00:00	T17	Hot	35.5C	F29	D12 x E3	DxE	DaviesMom	21	1	0	0	0	0	0
2019-12-09	2019-12-10	10:00:00	T17	Hot	35.5C	F29	D12 x E3	DxE	DaviesMom	21	2	0	0	1	0	1
2019-12-09	2019-12-10	10:00:00	T17	Hot	35.5C	F29	D12 x E3	DxE	DaviesMom	21	3	2	40	3	0	5
2019-12-17	2019-12-18	08:00:00	T17	Ambient	27.5C	F3	E5 x D16	ExD	EskMom	53	1	9	90	0	1	10
2019-12-17	2019-12-18	08:00:00	T17	Ambient	27.5C	F3	E5 x D16	ExD	EskMom	53	2	9	100	0	0	9
2019-12-17	2019-12-18	08:00:00	T17	Ambient	27.5C	F3	E5 x D16	ExD	EskMom	53	3	5	62.5	3	0	8
2019-12-17	2019-12-18	08:40:00	T17	Hot	35.5C	F3	E5 x D16	ExD	EskMom	63	1	0	0	0	2	2
2019-12-17	2019-12-18	08:40:00	T17	Hot	35.5C	F3	E5 x D16	ExD	EskMom	63	2	0	0	0	0	0
2019-12-17	2019-12-18	08:40:00	T17	Hot	35.5C	F3	E5 x D16	ExD	EskMom	63	3	0	0	0	0	0
2019-12-09	2019-12-10	08:45:00	T17	Ambient	27.5C	F31	D11 x E3	DxE	DaviesMom	1	1	7	77.7778	1	1	9
2019-12-09	2019-12-10	08:45:00	T17	Ambient	27.5C	F31	D11 x E3	DxE	DaviesMom	1	2	7	77.7778	0	2	9
2019-12-09	2019-12-10	08:45:00	T17	Ambient	27.5C	F31	D11 x E3	DxE	DaviesMom	1	3	8	88.8889	1	0	9
2019-12-09	2019-12-10	10:00:00	T17	Hot	35.5C	F31	D11 x E3	DxE	DaviesMom	20	1	0	0	0	0	0
2019-12-09	2019-12-10	10:00:00	T17	Hot	35.5C	F31	D11 x E3	DxE	DaviesMom	20	2	0	0	0	0	0
2019-12-09	2019-12-10	10:00:00	T17	Hot	35.5C	F31	D11 x E3	DxE	DaviesMom	20	3	1	50	1	0	2
2019-12-17	2019-12-18	08:00:00	T17	Ambient	27.5C	F32	E5 x E3	ExE	EskMom	48	1	8	80	1	1	10
2019-12-17	2019-12-18	08:00:00	T17	Ambient	27.5C	F32	E5 x E3	ExE	EskMom	48	2	6	60	2	2	10
2019-12-17	2019-12-18	08:00:00	T17	Ambient	27.5C	F32	E5 x E3	ExE	EskMom	48	3	8	100	0	0	8
2019-12-17	2019-12-18	08:40:00	T17	Hot	35.5C	F32	E5 x E3	ExE	EskMom	59	1	0	0	0	0	0
2019-12-17	2019-12-18	08:40:00	T17	Hot	35.5C	F32	E5 x E3	ExE	EskMom	59	2	0	0	1	0	1
2019-12-17	2019-12-18	08:40:00	T17	Hot	35.5C	F32	E5 x E3	ExE	EskMom	59	3	0	0	0	0	0
2019-12-09	2019-12-10	08:45:00	T17	Ambient	27.5C	F33	E4 x E3	ExE	EskMom	1	1	5	55.5556	0	4	9
2019-12-09	2019-12-10	08:45:00	T17	Ambient	27.5C	F33	E4 x E3	ExE	EskMom	1	2	4	40	1	5	10
2019-12-09	2019-12-10	08:45:00	T17	Ambient	27.5C	F33	E4 x E3	ExE	EskMom	1	3	2	33.3333	0	4	6
2019-12-09	2019-12-10	10:00:00	T17	Hot	35.5C	F33	E4 x E3	ExE	EskMom	20	1	0	0	0	0	0
2019-12-09	2019-12-10	10:00:00	T17	Hot	35.5C	F33	E4 x E3	ExE	EskMom	20	2	0	0	0	0	0
2019-12-09	2019-12-10	10:00:00	T17	Hot	35.5C	F33	E4 x E3	ExE	EskMom	20	3	0	0	3	0	3
2019-12-09	2019-12-10	08:45:00	T17	Ambient	27.5C	F35	D10 x E4	DxE	DaviesMom	8	1	5	50	2	3	10
2019-12-09	2019-12-10	08:45:00	T17	Ambient	27.5C	F35	D10 x E4	DxE	DaviesMom	8	2	1	10	7	2	10
2019-12-09	2019-12-10	08:45:00	T17	Ambient	27.5C	F35	D10 x E4	DxE	DaviesMom	8	3	10	100	0	0	10
2019-12-09	2019-12-10	10:00:00	T17	Hot	35.5C	F35	D10 x E4	DxE	DaviesMom	15	1	5	83.3333	1	0	6
2019-12-09	2019-12-10	10:00:00	T17	Hot	35.5C	F35	D10 x E4	DxE	DaviesMom	15	2	0	0	5	0	5
2019-12-09	2019-12-10	10:00:00	T17	Hot	35.5C	F35	D10 x E4	DxE	DaviesMom	15	3	0	0	5	0	5
2019-12-17	2019-12-18	08:00:00	T17	Ambient	27.5C	F36	D16 x K6	DxK	DaviesMom	50	1	8	88.8889	1	0	9
2019-12-17	2019-12-18	08:00:00	T17	Ambient	27.5C	F36	D16 x K6	DxK	DaviesMom	50	2	8	88.8889	0	1	9
2019-12-17	2019-12-18	08:00:00	T17	Ambient	27.5C	F36	D16 x K6	DxK	DaviesMom	50	3	8	80	0	2	10
2019-12-17	2019-12-18	08:40:00	T17	Hot	35.5C	F36	D16 x K6	DxK	DaviesMom	58	1	0	0	0	0	0
2019-12-17	2019-12-18	08:40:00	T17	Hot	35.5C	F36	D16 x K6	DxK	DaviesMom	58	2	0	0	3	0	3
2019-12-17	2019-12-18	08:40:00	T17	Hot	35.5C	F36	D16 x K6	DxK	DaviesMom	58	3	0	0	0	0	0
2019-12-17	2019-12-19	08:40:00	T17	Hot	35.5C	F36	D16 x K6	DxK	DaviesMom	58	1	0	0	0	0	0
2019-12-17	2019-12-19	08:40:00	T17	Hot	35.5C	F36	D16 x K6	DxK	DaviesMom	58	2	0	0	0	0	0
2019-12-17	2019-12-19	08:40:00	T17	Hot	35.5C	F36	D16 x K6	DxK	DaviesMom	58	3	0	0	0	0	0
2019-12-11	2019-12-12	08:00:00	T17	Ambient	27.5C	F37	D16 x K9	DxK	DaviesMom	28	1	6	85.7143	0	1	7
2019-12-11	2019-12-12	08:00:00	T17	Ambient	27.5C	F37	D16 x K9	DxK	DaviesMom	28	2	6	85.7143	0	1	7
2019-12-11	2019-12-12	08:00:00	T17	Ambient	27.5C	F37	D16 x K9	DxK	DaviesMom	28	3	8	72.7273	0	3	11
2019-12-11	2019-12-12	09:00:00	T17	Hot	35.5C	F37	D16 x K9	DxK	DaviesMom	37	1	0	0	0	0	0
2019-12-11	2019-12-12	09:00:00	T17	Hot	35.5C	F37	D16 x K9	DxK	DaviesMom	37	2	0	0	0	0	0
2019-12-11	2019-12-12	09:00:00	T17	Hot	35.5C	F37	D16 x K9	DxK	DaviesMom	37	3	0	0	0	0	0
2019-12-09	2019-12-10	08:45:00	T17	Ambient	27.5C	F38	D16 x K3	DxK	DaviesMom	11	1	7	87.5	1	0	8
2019-12-09	2019-12-10	08:45:00	T17	Ambient	27.5C	F38	D16 x K3	DxK	DaviesMom	11	2	9	90	1	0	10
2019-12-09	2019-12-10	08:45:00	T17	Ambient	27.5C	F38	D16 x K3	DxK	DaviesMom	11	3	4	57.1429	0	3	7
2019-12-09	2019-12-10	10:00:00	T17	Hot	35.5C	F38	D16 x K3	DxK	DaviesMom	16	1	2	100	0	0	2
2019-12-09	2019-12-10	10:00:00	T17	Hot	35.5C	F38	D16 x K3	DxK	DaviesMom	16	2	0	0	1	1	2
2019-12-09	2019-12-10	10:00:00	T17	Hot	35.5C	F38	D16 x K3	DxK	DaviesMom	16	3	0	0	0	0	0
2019-12-09	2019-12-10	08:45:00	T17	Ambient	27.5C	F39	D11 x K6	DxK	DaviesMom	2	1	0	0	0	8	8
2019-12-09	2019-12-10	08:45:00	T17	Ambient	27.5C	F39	D11 x K6	DxK	DaviesMom	2	2	6	60	2	2	10
2019-12-09	2019-12-10	08:45:00	T17	Ambient	27.5C	F39	D11 x K6	DxK	DaviesMom	2	3	7	70	1	2	10
2019-12-09	2019-12-10	10:00:00	T17	Hot	35.5C	F39	D11 x K6	DxK	DaviesMom	25	1	0	0	0	0	0
2019-12-09	2019-12-10	10:00:00	T17	Hot	35.5C	F39	D11 x K6	DxK	DaviesMom	25	2	0	0	0	0	0
2019-12-09	2019-12-10	10:00:00	T17	Hot	35.5C	F39	D11 x K6	DxK	DaviesMom	25	3	0	0	0	0	0
2019-12-11	2019-12-12	08:00:00	T17	Ambient	27.5C	F39	D11 x K6	DxK	DaviesMom	32	1	1	10	0	9	10
2019-12-11	2019-12-12	08:00:00	T17	Ambient	27.5C	F39	D11 x K6	DxK	DaviesMom	32	2	0	0	5	4	9
2019-12-11	2019-12-12	08:00:00	T17	Ambient	27.5C	F39	D11 x K6	DxK	DaviesMom	32	3	0	0	2	7	9
2019-12-11	2019-12-12	09:00:00	T17	Hot	35.5C	F39	D11 x K6	DxK	DaviesMom	40	1	0	0	9	1	10
2019-12-11	2019-12-12	09:00:00	T17	Hot	35.5C	F39	D11 x K6	DxK	DaviesMom	40	2	0	0	7	0	7
2019-12-11	2019-12-12	09:00:00	T17	Hot	35.5C	F39	D11 x K6	DxK	DaviesMom	40	3	0	0	5	0	5
2019-12-19	2019-12-20	08:40:00	T17	Ambient	27.5C	F4	E4 x D16	ExD	EskMom	58	1	7	77.7778	1	1	9
2019-12-19	2019-12-20	08:40:00	T17	Ambient	27.5C	F4	E4 x D16	ExD	EskMom	58	2	8	80	2	0	10
2019-12-19	2019-12-20	08:40:00	T17	Ambient	27.5C	F4	E4 x D16	ExD	EskMom	58	3	5	50	5	0	10
2019-12-19	2019-12-20	09:00:00	T17	Hot	35.5C	F4	E4 x D16	ExD	EskMom	64	1	0	0	0	0	0
2019-12-19	2019-12-20	09:00:00	T17	Hot	35.5C	F4	E4 x D16	ExD	EskMom	64	2	7	77.7778	2	0	9
2019-12-19	2019-12-20	09:00:00	T17	Hot	35.5C	F4	E4 x D16	ExD	EskMom	64	3	0	0	0	0	0
2019-12-17	2019-12-18	08:00:00	T17	Ambient	27.5C	F41	D11 x K3	DxK	DaviesMom	49	1	6	60	1	3	10
2019-12-17	2019-12-18	08:00:00	T17	Ambient	27.5C	F41	D11 x K3	DxK	DaviesMom	49	2	5	62.5	0	3	8
2019-12-17	2019-12-18	08:00:00	T17	Ambient	27.5C	F41	D11 x K3	DxK	DaviesMom	49	3	7	70	0	3	10
2019-12-17	2019-12-18	08:40:00	T17	Hot	35.5C	F41	D11 x K3	DxK	DaviesMom	56	1	0	0	1	0	1
2019-12-17	2019-12-18	08:40:00	T17	Hot	35.5C	F41	D11 x K3	DxK	DaviesMom	56	2	0	0	0	0	0
2019-12-17	2019-12-18	08:40:00	T17	Hot	35.5C	F41	D11 x K3	DxK	DaviesMom	56	3	0	0	0	0	0
2019-12-09	2019-12-10	08:45:00	T17	Ambient	27.5C	F44	D20 x K3	DxK	DaviesMom	12	1	7	70	0	3	10
2019-12-09	2019-12-10	08:45:00	T17	Ambient	27.5C	F44	D20 x K3	DxK	DaviesMom	12	2	9	81.8182	0	2	11
2019-12-09	2019-12-10	08:45:00	T17	Ambient	27.5C	F44	D20 x K3	DxK	DaviesMom	12	3	8	88.8889	0	1	9
2019-12-09	2019-12-10	10:00:00	T17	Hot	35.5C	F44	D20 x K3	DxK	DaviesMom	16	1	2	66.6667	1	0	3
2019-12-09	2019-12-10	10:00:00	T17	Hot	35.5C	F44	D20 x K3	DxK	DaviesMom	16	2	0	0	2	0	2
2019-12-09	2019-12-10	10:00:00	T17	Hot	35.5C	F44	D20 x K3	DxK	DaviesMom	16	3	0	0	5	0	5
2019-12-19	2019-12-20	08:40:00	T17	Ambient	27.5C	F45	K6 x D20	KxD	KeppelsMom	61	1	10	100	0	0	10
2019-12-19	2019-12-20	08:40:00	T17	Ambient	27.5C	F45	K6 x D20	KxD	KeppelsMom	61	2	8	80	2	0	10
2019-12-19	2019-12-20	08:40:00	T17	Ambient	27.5C	F45	K6 x D20	KxD	KeppelsMom	61	3	9	100	0	0	9
2019-12-19	2019-12-20	09:00:00	T17	Hot	35.5C	F45	K6 x D20	KxD	KeppelsMom	65	1	0	0	0	0	0
2019-12-19	2019-12-20	09:00:00	T17	Hot	35.5C	F45	K6 x D20	KxD	KeppelsMom	65	2	2	100	0	0	2
2019-12-19	2019-12-20	09:00:00	T17	Hot	35.5C	F45	K6 x D20	KxD	KeppelsMom	65	3	0	0	1	0	1
2019-12-11	2019-12-12	08:00:00	T17	Ambient	27.5C	F47	K6 x D16	KxD	KeppelsMom	29	1	7	63.6364	0	4	11
2019-12-11	2019-12-12	08:00:00	T17	Ambient	27.5C	F47	K6 x D16	KxD	KeppelsMom	29	2	9	100	0	0	9
2019-12-11	2019-12-12	08:00:00	T17	Ambient	27.5C	F47	K6 x D16	KxD	KeppelsMom	29	3	8	100	0	0	8
2019-12-11	2019-12-12	09:00:00	T17	Hot	35.5C	F47	K6 x D16	KxD	KeppelsMom	36	1	0	0	0	0	0
2019-12-11	2019-12-12	09:00:00	T17	Hot	35.5C	F47	K6 x D16	KxD	KeppelsMom	36	2	0	0	0	0	0
2019-12-11	2019-12-12	09:00:00	T17	Hot	35.5C	F47	K6 x D16	KxD	KeppelsMom	36	3	0	0	0	0	0
2019-12-19	2019-12-20	08:40:00	T17	Ambient	27.5C	F48	K6 x E4	KxE	KeppelsMom	61	1	4	50	4	0	8
2019-12-19	2019-12-20	08:40:00	T17	Ambient	27.5C	F48	K6 x E4	KxE	KeppelsMom	61	2	0	0	0	10	10
2019-12-19	2019-12-20	08:40:00	T17	Ambient	27.5C	F48	K6 x E4	KxE	KeppelsMom	61	3	1	10	0	9	10
2019-12-19	2019-12-20	09:00:00	T17	Hot	35.5C	F48	K6 x E4	KxE	KeppelsMom	65	1	0	0	0	0	0
2019-12-19	2019-12-20	09:00:00	T17	Hot	35.5C	F48	K6 x E4	KxE	KeppelsMom	65	2	0	0	0	0	0
2019-12-19	2019-12-20	09:00:00	T17	Hot	35.5C	F48	K6 x E4	KxE	KeppelsMom	65	3	0	0	0	0	0
2019-12-17	2019-12-18	08:00:00	T17	Ambient	27.5C	F49	K6 x E2	KxE	KeppelsMom	52	1	10	100	0	0	10
2019-12-17	2019-12-18	08:00:00	T17	Ambient	27.5C	F49	K6 x E2	KxE	KeppelsMom	52	2	9	90	0	1	10
2019-12-17	2019-12-18	08:00:00	T17	Ambient	27.5C	F49	K6 x E2	KxE	KeppelsMom	52	3	8	80	0	2	10
2019-12-17	2019-12-18	08:40:00	T17	Hot	35.5C	F49	K6 x E2	KxE	KeppelsMom	57	1	0	0	0	0	0
2019-12-17	2019-12-18	08:40:00	T17	Hot	35.5C	F49	K6 x E2	KxE	KeppelsMom	57	2	0	0	0	0	0
2019-12-17	2019-12-18	08:40:00	T17	Hot	35.5C	F49	K6 x E2	KxE	KeppelsMom	57	3	0	0	0	0	0
2019-12-09	2019-12-10	08:45:00	T17	Ambient	27.5C	F5	E3 x D16	ExD	EskMom	11	1	7	70	0	3	10
2019-12-09	2019-12-10	08:45:00	T17	Ambient	27.5C	F5	E3 x D16	ExD	EskMom	11	2	7	70	3	0	10
2019-12-09	2019-12-10	08:45:00	T17	Ambient	27.5C	F5	E3 x D16	ExD	EskMom	11	3	7	70	0	3	10
2019-12-09	2019-12-10	10:00:00	T17	Hot	35.5C	F5	E3 x D16	ExD	EskMom	18	1	0	0	2	0	2
2019-12-09	2019-12-10	10:00:00	T17	Hot	35.5C	F5	E3 x D16	ExD	EskMom	18	2	0	0	2	0	2
2019-12-09	2019-12-10	10:00:00	T17	Hot	35.5C	F5	E3 x D16	ExD	EskMom	18	3	0	0	2	0	2
2019-12-19	2019-12-20	08:40:00	T17	Ambient	27.5C	F51	K6 x K9	KxK	KeppelsMom	58	1	9	90	1	0	10
2019-12-19	2019-12-20	08:40:00	T17	Ambient	27.5C	F51	K6 x K9	KxK	KeppelsMom	58	2	8	80	2	0	10
2019-12-19	2019-12-20	08:40:00	T17	Ambient	27.5C	F51	K6 x K9	KxK	KeppelsMom	58	3	9	90	1	0	10
2019-12-19	2019-12-20	09:00:00	T17	Hot	35.5C	F51	K6 x K9	KxK	KeppelsMom	64	1	4	66.6667	2	0	6
2019-12-19	2019-12-20	09:00:00	T17	Hot	35.5C	F51	K6 x K9	KxK	KeppelsMom	64	2	5	83.3333	1	0	6
2019-12-19	2019-12-20	09:00:00	T17	Hot	35.5C	F51	K6 x K9	KxK	KeppelsMom	64	3	0	0	0	0	0
2019-12-17	2019-12-18	08:00:00	T17	Ambient	27.5C	F52	K6 x K3	KxK	KeppelsMom	51	1	6	60	0	4	10
2019-12-17	2019-12-18	08:00:00	T17	Ambient	27.5C	F52	K6 x K3	KxK	KeppelsMom	51	2	7	77.7778	0	2	9
2019-12-17	2019-12-18	08:00:00	T17	Ambient	27.5C	F52	K6 x K3	KxK	KeppelsMom	51	3	7	70	0	3	10
2019-12-17	2019-12-18	08:40:00	T17	Hot	35.5C	F52	K6 x K3	KxK	KeppelsMom	64	1	0	0	1	0	1
2019-12-17	2019-12-18	08:40:00	T17	Hot	35.5C	F52	K6 x K3	KxK	KeppelsMom	64	2	0	0	0	0	0
2019-12-17	2019-12-18	08:40:00	T17	Hot	35.5C	F52	K6 x K3	KxK	KeppelsMom	64	3	0	0	0	0	0
2019-12-17	2019-12-18	08:00:00	T17	Ambient	27.5C	F53	K9 x D20	KxD	KeppelsMom	55	1	5	50	2	3	10
2019-12-17	2019-12-18	08:00:00	T17	Ambient	27.5C	F53	K9 x D20	KxD	KeppelsMom	55	2	6	60	0	4	10
2019-12-17	2019-12-18	08:00:00	T17	Ambient	27.5C	F53	K9 x D20	KxD	KeppelsMom	55	3	5	50	0	5	10
2019-12-17	2019-12-18	08:40:00	T17	Hot	35.5C	F53	K9 x D20	KxD	KeppelsMom	62	1	0	0	0	0	0
2019-12-17	2019-12-18	08:40:00	T17	Hot	35.5C	F53	K9 x D20	KxD	KeppelsMom	62	2	0	0	0	0	0
2019-12-17	2019-12-18	08:40:00	T17	Hot	35.5C	F53	K9 x D20	KxD	KeppelsMom	62	3	0	0	0	0	0
2019-12-17	2019-12-18	08:00:00	T17	Ambient	27.5C	F54	K9 x D11	KxD	KeppelsMom	51	1	9	90	0	1	10
2019-12-17	2019-12-18	08:00:00	T17	Ambient	27.5C	F54	K9 x D11	KxD	KeppelsMom	51	2	8	80	0	2	10
2019-12-17	2019-12-18	08:00:00	T17	Ambient	27.5C	F54	K9 x D11	KxD	KeppelsMom	51	3	8	80	0	2	10
2019-12-17	2019-12-18	08:45:00	T17	Hot	35.5C	F54	K9 x D11	KxD	KeppelsMom	67	1	0	0	0	0	0
2019-12-17	2019-12-18	08:45:00	T17	Hot	35.5C	F54	K9 x D11	KxD	KeppelsMom	67	2	0	0	0	0	0
2019-12-17	2019-12-18	08:45:00	T17	Hot	35.5C	F54	K9 x D11	KxD	KeppelsMom	67	3	0	0	0	0	0
2019-12-17	2019-12-18	08:00:00	T17	Ambient	27.5C	F55	K9 x D16	KxD	KeppelsMom	47	1	7	70	0	3	10
2019-12-17	2019-12-18	08:00:00	T17	Ambient	27.5C	F55	K9 x D16	KxD	KeppelsMom	47	2	8	88.8889	0	1	9
2019-12-17	2019-12-18	08:00:00	T17	Ambient	27.5C	F55	K9 x D16	KxD	KeppelsMom	47	3	7	70	2	1	10
2019-12-17	2019-12-18	08:40:00	T17	Hot	35.5C	F55	K9 x D16	KxD	KeppelsMom	61	1	0	0	0	0	0
2019-12-17	2019-12-18	08:40:00	T17	Hot	35.5C	F55	K9 x D16	KxD	KeppelsMom	61	2	0	0	0	0	0
2019-12-17	2019-12-18	08:40:00	T17	Hot	35.5C	F55	K9 x D16	KxD	KeppelsMom	61	3	0	0	1	0	1
2019-12-17	2019-12-18	08:00:00	T17	Ambient	27.5C	F57	K9 x E3	KxE	KeppelsMom	49	1	7	70	1	2	10
2019-12-17	2019-12-18	08:00:00	T17	Ambient	27.5C	F57	K9 x E3	KxE	KeppelsMom	49	2	10	100	0	0	10
2019-12-17	2019-12-18	08:00:00	T17	Ambient	27.5C	F57	K9 x E3	KxE	KeppelsMom	49	3	10	100	0	0	10
2019-12-17	2019-12-18	08:40:00	T17	Hot	35.5C	F57	K9 x E3	KxE	KeppelsMom	56	1	0	0	0	0	0
2019-12-17	2019-12-18	08:40:00	T17	Hot	35.5C	F57	K9 x E3	KxE	KeppelsMom	56	2	0	0	0	0	0
2019-12-17	2019-12-18	08:40:00	T17	Hot	35.5C	F57	K9 x E3	KxE	KeppelsMom	56	3	0	0	0	0	0
2019-12-11	2019-12-12	08:00:00	T17	Ambient	27.5C	F58	K9 x K6	KxK	KeppelsMom	28	1	7	77.7778	2	0	9
2019-12-11	2019-12-12	08:00:00	T17	Ambient	27.5C	F58	K9 x K6	KxK	KeppelsMom	28	2	7	77.7778	2	0	9
2019-12-11	2019-12-12	08:00:00	T17	Ambient	27.5C	F58	K9 x K6	KxK	KeppelsMom	28	3	2	25	0	6	8
2019-12-11	2019-12-12	09:00:00	T17	Hot	35.5C	F58	K9 x K6	KxK	KeppelsMom	37	1	0	0	0	0	0
2019-12-11	2019-12-12	09:00:00	T17	Hot	35.5C	F58	K9 x K6	KxK	KeppelsMom	37	2	0	0	0	0	0
2019-12-11	2019-12-12	09:00:00	T17	Hot	35.5C	F58	K9 x K6	KxK	KeppelsMom	37	3	0	0	0	1	1
2019-12-19	2019-12-20	08:40:00	T17	Ambient	27.5C	F59	K9 x E3	KxE	KeppelsMom	60	1	3	30	1	6	10
2019-12-19	2019-12-20	08:40:00	T17	Ambient	27.5C	F59	K9 x E3	KxE	KeppelsMom	60	2	8	80	1	1	10
2019-12-19	2019-12-20	08:40:00	T17	Ambient	27.5C	F59	K9 x E3	KxE	KeppelsMom	60	3	9	81.8182	2	0	11
2019-12-19	2019-12-20	09:00:00	T17	Hot	35.5C	F59	K9 x E3	KxE	KeppelsMom	63	1	0	0	4	0	4
2019-12-19	2019-12-20	09:00:00	T17	Hot	35.5C	F59	K9 x E3	KxE	KeppelsMom	63	2	3	60	2	0	5
2019-12-19	2019-12-20	09:00:00	T17	Hot	35.5C	F59	K9 x E3	KxE	KeppelsMom	63	3	3	75	1	0	4
2019-12-11	2019-12-12	08:00:00	T17	Ambient	27.5C	F60	K3 x D20	KxD	KeppelsMom	34	1	3	33.3333	0	6	9
2019-12-11	2019-12-12	08:00:00	T17	Ambient	27.5C	F60	K3 x D20	KxD	KeppelsMom	34	2	5	50	0	5	10
2019-12-11	2019-12-12	08:00:00	T17	Ambient	27.5C	F60	K3 x D20	KxD	KeppelsMom	34	3	5	45.4545	2	4	11
2019-12-11	2019-12-12	09:00:00	T17	Hot	35.5C	F60	K3 x D20	KxD	KeppelsMom	41	1	0	0	0	2	2
2019-12-11	2019-12-12	09:00:00	T17	Hot	35.5C	F60	K3 x D20	KxD	KeppelsMom	41	2	0	0	1	0	1
2019-12-11	2019-12-12	09:00:00	T17	Hot	35.5C	F60	K3 x D20	KxD	KeppelsMom	41	3	0	0	1	0	1
2019-12-17	2019-12-18	08:00:00	T17	Ambient	27.5C	F65	K3 x K6	KxK	KeppelsMom	45	1	9	90	0	1	10
2019-12-17	2019-12-18	08:00:00	T17	Ambient	27.5C	F65	K3 x K6	KxK	KeppelsMom	45	2	9	90	0	1	10
2019-12-17	2019-12-18	08:00:00	T17	Ambient	27.5C	F65	K3 x K6	KxK	KeppelsMom	45	3	8	88.8889	0	1	9
2019-12-17	2019-12-18	08:40:00	T17	Hot	35.5C	F65	K3 x K6	KxK	KeppelsMom	64	1	0	0	0	0	0
2019-12-17	2019-12-18	08:40:00	T17	Hot	35.5C	F65	K3 x K6	KxK	KeppelsMom	64	2	0	0	0	0	0
2019-12-17	2019-12-18	08:40:00	T17	Hot	35.5C	F65	K3 x K6	KxK	KeppelsMom	64	3	0	0	0	0	0
2019-12-19	2019-12-20	08:40:00	T17	Ambient	27.5C	F67	E4 x K6	ExK	EskMom	59	1	10	100	0	0	10
2019-12-19	2019-12-20	08:40:00	T17	Ambient	27.5C	F67	E4 x K6	ExK	EskMom	59	2	7	77.7778	2	0	9
2019-12-19	2019-12-20	08:40:00	T17	Ambient	27.5C	F67	E4 x K6	ExK	EskMom	59	3	10	100	0	0	10
2019-12-19	2019-12-20	09:00:00	T17	Hot	35.5C	F67	E4 x K6	ExK	EskMom	62	1	1	33.3333	2	0	3
2019-12-19	2019-12-20	09:00:00	T17	Hot	35.5C	F67	E4 x K6	ExK	EskMom	62	2	0	0	1	0	1
2019-12-19	2019-12-20	09:00:00	T17	Hot	35.5C	F67	E4 x K6	ExK	EskMom	62	3	0	0	6	0	6
2019-12-17	2019-12-18	08:00:00	T17	Ambient	27.5C	F7	D20 x D12	DxD	DaviesMom	53	1	9	90	0	1	10
2019-12-17	2019-12-18	08:00:00	T17	Ambient	27.5C	F7	D20 x D12	DxD	DaviesMom	53	2	8	80	0	2	10
2019-12-17	2019-12-18	08:00:00	T17	Ambient	27.5C	F7	D20 x D12	DxD	DaviesMom	53	3	5	55.5556	0	4	9
2019-12-17	2019-12-18	08:40:00	T17	Hot	35.5C	F7	D20 x D12	DxD	DaviesMom	63	1	0	0	0	0	0
2019-12-17	2019-12-18	08:40:00	T17	Hot	35.5C	F7	D20 x D12	DxD	DaviesMom	63	2	1	50	1	0	2
2019-12-17	2019-12-18	08:40:00	T17	Hot	35.5C	F7	D20 x D12	DxD	DaviesMom	63	3	0	0	0	3	3
2019-12-09	2019-12-10	08:45:00	T17	Ambient	27.5C	F73	E3 x E4	ExE	EskMom	3	1	3	33.3333	0	6	9
2019-12-09	2019-12-10	08:45:00	T17	Ambient	27.5C	F73	E3 x E4	ExE	EskMom	3	2	7	100	0	0	7
2019-12-09	2019-12-10	08:45:00	T17	Ambient	27.5C	F73	E3 x E4	ExE	EskMom	3	3	7	77.7778	0	2	9
2019-12-09	2019-12-10	10:00:00	T17	Hot	35.5C	F73	E3 x E4	ExE	EskMom	23	1	0	0	2	0	2
2019-12-09	2019-12-10	10:00:00	T17	Hot	35.5C	F73	E3 x E4	ExE	EskMom	23	2	3	60	2	0	5
2019-12-09	2019-12-10	10:00:00	T17	Hot	35.5C	F73	E3 x E4	ExE	EskMom	23	3	0	0	0	0	0
2019-12-09	2019-12-10	08:45:00	T17	Ambient	27.5C	F74	E3 x K6	ExK	EskMom	4	1	5	55.5556	0	4	9
2019-12-09	2019-12-10	08:45:00	T17	Ambient	27.5C	F74	E3 x K6	ExK	EskMom	4	2	4	50	3	1	8
2019-12-09	2019-12-10	08:45:00	T17	Ambient	27.5C	F74	E3 x K6	ExK	EskMom	4	3	1	14.2857	6	0	7
2019-12-09	2019-12-10	10:00:00	T17	Hot	35.5C	F74	E3 x K6	ExK	EskMom	24	1	0	0	4	0	4
2019-12-09	2019-12-10	10:00:00	T17	Hot	35.5C	F74	E3 x K6	ExK	EskMom	24	2	5	83.3333	1	0	6
2019-12-09	2019-12-10	10:00:00	T17	Hot	35.5C	F74	E3 x K6	ExK	EskMom	24	3	0	0	2	0	2
2019-12-11	2019-12-12	08:00:00	T17	Ambient	27.5C	F8	E5 x D12	ExD	EskMom	34	1	0	0	0	10	10
2019-12-11	2019-12-12	08:00:00	T17	Ambient	27.5C	F8	E5 x D12	ExD	EskMom	34	2	1	10	0	9	10
2019-12-11	2019-12-12	08:00:00	T17	Ambient	27.5C	F8	E5 x D12	ExD	EskMom	34	3	4	44.4444	4	1	9
2019-12-11	2019-12-12	09:00:00	T17	Hot	35.5C	F8	E5 x D12	ExD	EskMom	38	1	0	0	0	0	0
2019-12-11	2019-12-12	09:00:00	T17	Hot	35.5C	F8	E5 x D12	ExD	EskMom	38	2	0	0	0	0	0
2019-12-11	2019-12-12	09:00:00	T17	Hot	35.5C	F8	E5 x D12	ExD	EskMom	38	3	0	0	0	0	0
2019-12-11	2019-12-12	08:00:00	T17	Ambient	27.5C	F80	K7 x K6	KxK	KeppelsMom	33	1	7	70	0	3	10
2019-12-11	2019-12-12	08:00:00	T17	Ambient	27.5C	F80	K7 x K6	KxK	KeppelsMom	33	2	8	88.8889	1	0	9
2019-12-11	2019-12-12	08:00:00	T17	Ambient	27.5C	F80	K7 x K6	KxK	KeppelsMom	33	3	6	60	0	4	10
2019-12-11	2019-12-12	09:00:00	T17	Hot	35.5C	F80	K7 x K6	KxK	KeppelsMom	39	1	0	0	0	0	0
2019-12-11	2019-12-12	09:00:00	T17	Hot	35.5C	F80	K7 x K6	KxK	KeppelsMom	39	2	0	0	0	0	0
2019-12-11	2019-12-12	09:00:00	T17	Hot	35.5C	F80	K7 x K6	KxK	KeppelsMom	39	3	0	0	0	1	1
2019-12-17	2019-12-18	08:00:00	T17	Ambient	27.5C	F81	K1 x K7	KxK	KeppelsMom	46	1	9	100	0	0	9
2019-12-17	2019-12-18	08:00:00	T17	Ambient	27.5C	F81	K1 x K7	KxK	KeppelsMom	46	2	7	70	1	2	10
2019-12-17	2019-12-18	08:00:00	T17	Ambient	27.5C	F81	K1 x K7	KxK	KeppelsMom	46	3	6	75	0	2	8
2019-12-17	2019-12-18	08:40:00	T17	Hot	35.5C	F81	K1 x K7	KxK	KeppelsMom	60	1	1	100	0	0	1
2019-12-17	2019-12-18	08:40:00	T17	Hot	35.5C	F81	K1 x K7	KxK	KeppelsMom	60	2	0	0	0	0	0
2019-12-17	2019-12-18	08:40:00	T17	Hot	35.5C	F81	K1 x K7	KxK	KeppelsMom	60	3	0	0	0	0	0
2019-12-09	2019-12-10	08:45:00	T17	Ambient	27.5C	F82	K1 x K6	KxK	KeppelsMom	13	1	6	60	0	4	10
2019-12-09	2019-12-10	08:45:00	T17	Ambient	27.5C	F82	K1 x K6	KxK	KeppelsMom	13	2	0	0	7	0	7
2019-12-09	2019-12-10	08:45:00	T17	Ambient	27.5C	F82	K1 x K6	KxK	KeppelsMom	13	3	7	77.7778	0	2	9
2019-12-09	2019-12-10	10:00:00	T17	Hot	35.5C	F82	K1 x K6	KxK	KeppelsMom	17	1	0	0	1	0	1
2019-12-09	2019-12-10	10:00:00	T17	Hot	35.5C	F82	K1 x K6	KxK	KeppelsMom	17	2	0	0	0	0	0
2019-12-09	2019-12-10	10:00:00	T17	Hot	35.5C	F82	K1 x K6	KxK	KeppelsMom	17	3	0	0	2	0	2
2019-12-09	2019-12-10	08:45:00	T17	Ambient	27.5C	F83	E2 x K8	ExK	EskMom	12	1	7	70	2	1	10
2019-12-09	2019-12-10	08:45:00	T17	Ambient	27.5C	F83	E2 x K8	ExK	EskMom	12	2	9	100	0	0	9
2019-12-09	2019-12-10	08:45:00	T17	Ambient	27.5C	F83	E2 x K8	ExK	EskMom	12	3	7	87.5	0	1	8
2019-12-09	2019-12-10	10:00:00	T17	Hot	35.5C	F83	E2 x K8	ExK	EskMom	17	1	0	0	1	0	1
2019-12-09	2019-12-10	10:00:00	T17	Hot	35.5C	F83	E2 x K8	ExK	EskMom	17	2	3	60	0	2	5
2019-12-09	2019-12-10	10:00:00	T17	Hot	35.5C	F83	E2 x K8	ExK	EskMom	17	3	0	0	0	0	0
2019-12-09	2019-12-10	08:45:00	T17	Ambient	27.5C	F87	E2 x K4	ExK	EskMom	10	1	10	100	0	0	10
2019-12-09	2019-12-10	08:45:00	T17	Ambient	27.5C	F87	E2 x K4	ExK	EskMom	10	2	9	100	0	0	9
2019-12-09	2019-12-10	08:45:00	T17	Ambient	27.5C	F87	E2 x K4	ExK	EskMom	10	3	9	90	0	1	10
2019-12-09	2019-12-10	10:00:00	T17	Hot	35.5C	F87	E2 x K4	ExK	EskMom	18	1	2	66.6667	1	0	3
2019-12-09	2019-12-10	10:00:00	T17	Hot	35.5C	F87	E2 x K4	ExK	EskMom	18	2	6	85.7143	1	0	7
2019-12-09	2019-12-10	10:00:00	T17	Hot	35.5C	F87	E2 x K4	ExK	EskMom	18	3	5	83.3333	1	0	6
2019-12-17	2019-12-18	08:00:00	T17	Ambient	27.5C	F9	E4 x D12	ExD	EskMom	45	1	7	70	0	3	10
2019-12-17	2019-12-18	08:00:00	T17	Ambient	27.5C	F9	E4 x D12	ExD	EskMom	45	2	6	60	0	4	10
2019-12-17	2019-12-18	08:00:00	T17	Ambient	27.5C	F9	E4 x D12	ExD	EskMom	45	3	7	70	0	3	10
2019-12-17	2019-12-18	08:40:00	T17	Hot	35.5C	F9	E4 x D12	ExD	EskMom	65	1	0	0	0	0	0
2019-12-17	2019-12-18	08:40:00	T17	Hot	35.5C	F9	E4 x D12	ExD	EskMom	65	2	0	0	0	0	0
2019-12-17	2019-12-18	08:40:00	T17	Hot	35.5C	F9	E4 x D12	ExD	EskMom	65	3	0	0	0	0	0
2019-12-09	2019-12-10	08:45:00	T17	Ambient	27.5C	F90	E4 x K1	ExK	EskMom	5	1	4	50	0	4	8
2019-12-09	2019-12-10	08:45:00	T17	Ambient	27.5C	F90	E4 x K1	ExK	EskMom	5	2	6	60	0	4	10
2019-12-09	2019-12-10	08:45:00	T17	Ambient	27.5C	F90	E4 x K1	ExK	EskMom	5	3	8	88.8889	0	1	9
2019-12-09	2019-12-10	10:00:00	T17	Hot	35.5C	F90	E4 x K1	ExK	EskMom	25	1	1	50	1	0	2
2019-12-09	2019-12-10	10:00:00	T17	Hot	35.5C	F90	E4 x K1	ExK	EskMom	25	2	0	0	0	0	0
2019-12-09	2019-12-10	10:00:00	T17	Hot	35.5C	F90	E4 x K1	ExK	EskMom	25	3	0	0	0	1	1
2019-12-09	2019-12-10	08:45:00	T17	Ambient	27.5C	F94	E3 x K9	ExK	EskMom	2	1	10	100	0	0	10
2019-12-09	2019-12-10	08:45:00	T17	Ambient	27.5C	F94	E3 x K9	ExK	EskMom	2	2	10	100	0	0	10
2019-12-09	2019-12-10	08:45:00	T17	Ambient	27.5C	F94	E3 x K9	ExK	EskMom	2	3	8	80	0	2	10
2019-12-09	2019-12-10	10:00:00	T17	Hot	35.5C	F94	E3 x K9	ExK	EskMom	23	1	0	0	2	0	2
2019-12-09	2019-12-10	10:00:00	T17	Hot	35.5C	F94	E3 x K9	ExK	EskMom	23	2	3	50	3	0	6
2019-12-09	2019-12-10	10:00:00	T17	Hot	35.5C	F94	E3 x K9	ExK	EskMom	23	3	2	33.3333	4	0	6
2019-12-09	2019-12-10	08:45:00	T17	Ambient	27.5C	F98	E1 x K8	ExK	EskMom	7	1	6	75	2	0	8
2019-12-09	2019-12-10	08:45:00	T17	Ambient	27.5C	F98	E1 x K8	ExK	EskMom	7	2	9	90	1	0	10
2019-12-09	2019-12-10	08:45:00	T17	Ambient	27.5C	F98	E1 x K8	ExK	EskMom	7	3	8	80	1	1	10
2019-12-09	2019-12-10	10:00:00	T17	Hot	35.5C	F98	E1 x K8	ExK	EskMom	19	1	0	0	0	0	0
2019-12-09	2019-12-10	10:00:00	T17	Hot	35.5C	F98	E1 x K8	ExK	EskMom	19	2	0	0	0	0	0
2019-12-09	2019-12-10	10:00:00	T17	Hot	35.5C	F98	E1 x K8	ExK	EskMom	19	3	0	0	0	0	0
2019-12-11	2019-12-12	08:00:00	T17	Ambient	27.5C	F98	E1 x K8	ExK	EskMom	27	1	7	77.7778	0	2	9
2019-12-11	2019-12-12	08:00:00	T17	Ambient	27.5C	F98	E1 x K8	ExK	EskMom	27	2	5	55.5556	2	2	9
2019-12-11	2019-12-12	08:00:00	T17	Ambient	27.5C	F98	E1 x K8	ExK	EskMom	27	3	5	83.3333	0	1	6
2019-12-11	2019-12-12	09:00:00	T17	Hot	35.5C	F98	E1 x K8	ExK	EskMom	43	1	4	100	0	0	4
2019-12-11	2019-12-12	09:00:00	T17	Hot	35.5C	F98	E1 x K8	ExK	EskMom	43	2	0	0	0	2	0
2019-12-11	2019-12-12	09:00:00	T17	Hot	35.5C	F98	E1 x K8	ExK	EskMom	43	3	0	0	0	0	0
